# Metatranscriptomic Identification of Co- and Incidental Infections in Marine Turtles Reveals Complex Disease Aetiologies

**DOI:** 10.64898/2026.10.02.753670

**Authors:** Lauren Lim, Bethan Lang, Heather Fenton, Jane Hall, Karrie Rose, Edward C. Holmes

## Abstract

Traditional veterinary pathology investigations on wild animals generally conclude a primary cause of death based on a combination of observed clinical signs, gross and microscopic lesions, microbial culture and PCR. However, these methods may fail to capture the broader microbial community of the host. We employed metatranscriptomic sequencing to characterise the potential pathobiome of necropsied marine turtles, comparing these findings with corresponding veterinary pathology reports. Tissue samples were collected from 76 individuals spanning three species of marine turtles – the green turtle (*Chelonia mydas*), the hawksbill turtle (*Eretmochelys imbricata*), and the loggerhead turtle (*Caretta caretta*) – across the coastline of New South Wales, Australia. Reported causes of mortality ranged from infectious disease to trauma. We identified a diverse range of parasites within the genera *Neospirochis*, *Hapalotrema*, *Paraorgymatobothrium*, *Eimeria* and *Callitetrarhynchus*, and bacteria including the genera *Aeromonas*, *Clostridium*, and *Vibrio*. Novel viruses of the families *Astroviridae*, *Caliciviridae*, *Hepaciviridae*, *Hepeviridae*, *Nyamivirdae*, *Orthomyxoviridae*, *Picobirnaviridae* and *Rhabdoviridae* were also identified. In cases where infectious disease was noted in the pathology report, we frequently observed high pathogen read counts consistent with the listed primary diagnoses. However, we also detected a range of incidental infections involving eukaryotic parasites, bacteria, and viruses. The diversity of infectious agents detected in marine turtles suggests that the observed disease outcomes are unlikely to be driven by a single causative agent, but rather by complex interactions between host health, the pathobiome, and environmental stressors. We discuss the potential implications for turtle health and conservation.
