## Supplementary Tables S1 for "Metatranscriptomic Identification of Co- and Incidental Infections in Marine Turtles Reveals Complex Disease Aetiologies"

### Sheet: Sheet1
Supplementary Table 1. Case overview of marine turtles including species, sex, age, date of death, location, and summary of pathology.
Animal ID	Species	Sex	Age	Date of death	Necropsy date	Location	Latitude	Longitude	1˚COD	Category	Summary	Other notes	State preservation
10109.1	GST	Female	Subadult	2014-03-04	2014-09-02	Garie	-34.1833	151.083	Entanglement	Entanglement	Entanglement - shark nets	The turtle was found entangled in a shark nets and presumably drown. The turtle was in good condition with no evidence of ingestion of plastic or significant parasitic or infectious disease.	Fresh
10110.1	GST	Female	Adult	2013-11-06	2014-09-03	Narrabeen	-33.7	151.3	Entanglement	Entanglement	Shark Net Entanglement	Few lesions were evident upon the post mortem examination of this turtle. The lungs seemed quite normal, despite freezing and thawing. It seems most likely that this turtle asphyxiated (dry drowning) during entanglement, as there did not seem to be fluid in the airways.	Mod decomp
10658.1	GST	Female	Juvenile	2015-07-13	2015-07-14	Belmont South	-33.0333	151.667	Entanglement	Entanglement	Emaciation and serous atrophy of fat; Laceration - circumferential right humerus with distal tissue necrosis - fishing line entanglement; Intestinal ulceration, fibrosis and plication - linear foreign body - fishing line and hook	The turtle was euthanased due to severe trauma to a flipper caused by deeply invading fishing line. On post mortem examination the animal was also found to have a small fishing hook loosely embedded in a single oesophageal papilla. Fishing line emanating from the hook was associated with severe ulceration and imbrication of the vast majority of the gastrointestinal tract. This lesion is sufficien…	-
10890.1	GST	Male	Subadult	2015-12-02	2015-12-02	Balmoral, Lake Macquarie	-33.0833	151.583	Entanglement	Entanglement	Euthanasia; Emaciation - severe, chronic; Gastric perforation, linear foreign body - fishing line; Circumferential laceration - left front humeral region - fishing line	This turtle was found in the water at Lake Macquarie and transported to TWH where is was euthanased due to its severely debilitated state. The turtle was very emaciated, had an old amputation of the front right flipper, and had evidence of fishing line ingestion with line protruding from the cloaca. ;Upon post mortem examination it was apparent that the turtle had been suffering from fishing line…	Fresh
11477.1	GST	Female	Subadult	2016-01-09	2016-10-05	Macmasters Beach	-33.5	151.417	Entrapment	Entanglement	Shark net entanglement		Fresh
11572.1	GST	Female	Subadult	2016-12-06	2016-12-06	Narrabeen	-33.7083	151.3	Entanglement	Entanglement	Shark net entanglement - presumed Asphyxiation	The young female green turtle was found dead in shark nets. The animal had severe swelling of the soft tissues of the head and neck, suggestive that the net encircled the base of the neck. The animal was in good body condition, with a gastrointestinal tract filled with ingesta. There was no evidence that the animal was suffering from pre-existing illness or severe parasitism prior to being entang…	Mild decomp
11694.1	GST	Female	Adult	2017-01-18	2017-02-23	Bondi	-33.9	151.283	Entanglement	Entanglement	Shark net entanglement	This adult female green turtle was found entangled in shark nets at Bondi beach on 18.1.2017. Body condition was good with good fat and muscle mass, and the gastrointestinal tract contained adequate ingesta and digesta, with no foreign bodies. No evidence of infectious disease was detected on gross examination; however, moderate artifact associated with freezing and thawing complicated interpreta…	Mod decomp; Freeze thaw
12331.1	GST	Male	Adult	2018-03-15	2018-03-15	Maroubra	-33.95	151.267	Entanglement	Entanglement	Pulmonary congestion and oedema - presumed drowning - shark net entanglement; Duodenal melaena - segmental moderate, acute; Cranial oedema and congestion; Plastic ingestion - mild, focal	The turtle was found dead entangled in shark nets. The turtle was in excellent body condition and its gastrointestinal tract was filled with ingesta. Thus the animal did not appear to have any pre-existing disease that might have predisposed it to entanglement.	Mild decomp
13923.1	GST	Female	Subadult	2020-12-20	2021-01-13	Manly	-33.8239	151.3	Entrapment	Entanglement	Cranial and cervical oedema and congestion - marked, extensive, acute - entrapment; Pleural granulomas - focal, mild, chronic; Small intestinal granulomas - multifocal, mild, chronic	The subadult female turtle was in excellent condition with a stomach and intestinal tract filled with ingesta. The pattern of the animal being in excellent condition, with no significant internal lesions, but a profoundly swollen and congested head and neck is suggestive of entrapment, most likely by commercial or recreational fishing gear, although no remnants or impression of ropes were identif…	Mod decomp
11477.1 16R048	GST	Female	Subadult	2016-01-09	2016-10-05	Macmasters Beach	-33.5	151.417	Entrapment	Entanglement	Shark net entanglement - presumed Asphyxiation		Mild decomp
11478.1 16R047	GST	Female	Subadult	2016-02-22	2016-10-05	Cronulla	-34.0333	151.15	Entanglement	Entanglement	Shark net entanglement - presumed Asphyxiation	Moderate multifocal ulcerations on plastron. There is a granuloma at the left aorta. Scant fat. The GIT is full and there are multiple sections of plastic bag admixed with the digesta.	-
11479.1_16R046	GST	Female	Adult	2016-02-19	2016-10-05	North Narrabeen	-33.7083	151.3	Entanglement	Entanglement	Shark net entanglement - presumed Asphyxiation	Mild multifocal central carapace and plastron erosions. Severe pulmonary congestion and oedema. There is a 1cm nodule in the caudal left lung. The GIT is filled with normal appearing plant material and there was no plastic identified. The turtle is thin and there is scant fat.	-
6648.1	HBT	Unknown	Subadult	2008-11-22	2008-11-22	Warilla Beach	-34.5652	150.857	Entrapment	Entanglement	Drowned - entrapment; Right carpal laxity and contusion	The turtle seems to have drown when accidentally entrapped between its pool heater and a rock.	Fresh
14378.1	GST	Female	Subadult	2021-10-18	2021-10-19	Newport	-33.6667	151.317	Obstruction	Foreign body	Euthanasia; Heavy epibiota load	The subadult turtle was found at a private veterinary clinic with no history as to encounter details or location. The turtle was euthanased after several days in care once the extent of skin lesions due to heavy epibiota load could be fully appreciated. The maggots noted grossly on the animal seemed to be associated with dead/decaying barnacles rather than within the skin of the turtle itself. Th…	Fresh
7776.1	GST	Male	Subadult	2010-09-21	2010-09-21	Foster	-32.3477	152.535	Foreign body	Foreign body	Euthanasia; Linear gastrointestinal foreign body (fishing line; see also diagnoses 3-5)	This green turtle was found in Walis Lake with fishing line protruding from the mouth and cloaca. The turtle was transported to the Taronga Wildlife Hospital for treatment and rehabilitation but euthanasia was elected following the discovery of an intussusception (infolding/prolapse of one segment of intestine into an adjacent segment) during surgery to remove the fishing line. The intussusceptio…	Fresh
8052.1	GST	Female	Adult	2011-03-25	2011-03-24	Bonnells Bay	-33.0956	151.553	Aspirated material	Foreign body	Aspiration pneumonia; Pulmonary oedema	The proximate cause of death was attributed to aspiration pneumonia; however, fat and muscle atrophy was compatible with chronic debilitation, possibly related to foreign body ingestion. The duodenal diverticulum was a chronic lesion of many weeks duration that most likely formed secondary to a foreign body lodging at that site. Adjacent downstream plicated intestine suggested that the foreign bo…	Mild decomp
9370.1	GST	Male	Subadult	2013-06-26	2013-06-27	Forster	-32.2333	152.517	Aspirated material	Foreign body	Euthanasia; Tracheal obstruction - fish aspiration; Pneumonia - acute, bronchointerstitial; Renal and pancreatic oedema - mild to moderate; Conjunctivitis and keratitis, ulcerative and granulomatous, moderately severe; Moderately severe epibiont load (barnacles and algae); Spirorchidosis, mild, with trematode eggs and/or microgranulomas in the following: liver, brain, adrenal gland, lung, spleen,…	The turtle was in very good body condition. A portion of decomposing fish filled the majority of the lumen of the trachea, just caudal to the glottis. Presumably the turtle aspirated a regurgitated fish after feeding. According to feeding records, this likely occured approximately 24 hours prior to euthanasia. The consistency of the lungs is highly suggestive of an acute pneumonia. Histopathology…	Fresh
10382.1	GST	Female	Subadult	2015-01-31	2015-02-01	Umina Beach	-33.5333	151.317	Foreign body	Foreign body	Flipper amputation - traumatic - front right		-
12720.1	GST	Female	Juvenile	2018-10-06	2018-10-07	Malabar	-33.9667	151.25	Foreign Body	Foreign body	Rectal obstipation - segmental, marked, subacute - foreign body - plastics and balloon; Oesophagitis - fibrinous, multifocal, moderate, subacute; Gastric foreign body - plastic - mild, subacute; Intestinal mural granulomas - multifocal, mild, chronic; Epidermal algal overgrowth - extensive, marked, subacute	The turtle was found debilitated on the beach and failed to respond to supportive treatment. On post mortem examination the turtle was found with plastic in its stomach and a balloon and variety of plastic associated with a compacted, dried mass of faeces that obstructed the rectum. The foreign bodies in the rectum appear to have formed the central nidi of the faecoliths. The turtle likely develo…	Fresh
8472.1	GST	Unknown	Subadult	2012-02-13	2012-02-13	Newcastle	-32.94	151.768	Torsion	Infection	Gastric torsion, Oesophageal impaction		-
8870.1	GST	Unknown	Subadult	2012-09-19	2012-09-20	Soldiers Point	-33.6	151.3	Pneumonia	Infection	Euthanasia; Pneumonia, regionally extensive, granulomatous and necrotizing, marked, with intralesional fungal hyphae, vasculitis, and thrombosis; Gastritis, multifocal, erosive, acute, mild to moderate	This turtle was found debilitated on Soldier's Point near Nelson Bay and transported to the Taronga Wildlife Hospital for assessment. Despite supportive care and medical treatment, clinical condition worsened and euthanasia was elected due to poor prognosis. Debilitation was ascribed to granulomatous pneumonia of fungal aetiology and related sequelae. Microbial cultures of lung yielded growth of …	Fresh
8881.1	GST	Unknown	Juvenile	2012-09-28	2012-10-01	Norah Head	-33.2833	151.583	Septicaemia	Infection	Emaciation; Dehydration; Hydrocoelom	Morbidity and mortality was attributed to the combination of emaciation, myxozoan infection, and bacterial pneumonia. Many tissues, most notably skeletal muscle and spleen, contained structures interpreted as myxozoan cysts that were frequently associated with a profound inflammatory response and necrosis. The lungs were multifocally obliterated by coalescing granulomas and although intralesional…	Mild decomp
9029.1	GST	Male	Subadult	2013-01-02	2013-01-03	Ettalong Beach	-33.5333	151.333	Osteomyelitis	Infection	Euthanasia; Emaciation; Vasculitis - severe, granulomatous, thrombosing, parasitic - Spirorchids	The green turtle was euthanased due to severe osteomyelitis of the plastron and gastrointestinal obstruction. The plastron lesion was severe and had eroded entirely through the bone, to the level of the coelomic membrane. There was no evidence of gastrointestinal obstruction on post mortem examination.; The green turtle however did have severe inflammation of the aortic wall and clot formation in…	Fresh
10185.1	GST	Male	Subadult	2014-09-30	2014-10-01	Coal Point	-33.05	151.617	Gastritis	Infection	Emaciation; Hepatic atrophy - diffuse, moderate, subacute; Lympholysis - splenic - diffuse, moderate, subacute	The turtle was markedly emaciated and had severe necrosis and inflammation throughout the oesophagus and stomach. The cause of these lesions is uncertain as there were changes in the epithelium adjacent to the necrosis that were dysplastic and somewhat similar to what one might see in a papilloma. The gastric lesions however seemed to be associated with burrowing trematodes.; The turtle had multi…	Fresh
10189.1	GST	Female	Subadult	2014-10-02	2014-10-03	Greenwell Point	-34.8833	150.75	Mycobacteriosis	Infection	Epidermal and myonecrosis - focally extensive - bacterial and fungal; Pneumonia - multifocal caseous and granulomatous - moderate, multifocal, chronic - mycobacterial.; Pancreatic eosinophilic intracytoplasmic inclusions; Anaemia - moderate	The turtle died shortly after being brought into care. The animal was suffering from extensive necrotising lesions on the skin of the tail, which extended into the underlying muscle tissue. The lesion was infiltrated with bacteria and fungi, and the initiating cause is difficult to determine.; The turtle also had multiple inflammatory lesions within the hilar regions of both lungs. The lesions we…	Fresh
10471.1	GST	Male	Subadult	2015-03-01	2015-03-02	Salamander Bay	-32.7167	152.083	Trematodiasis	Infection	Emaciation; Osteomalacia; Aortic thrombosis, arteritis and necrosis - focal, marked, subacute to chronic; Coelomitis - granulomatous - multifocal, moderate, chronic; Pleuritis - segmental, moderate, subacute; Multisystemic granulomas - multifocal, moderate, chronic - presumed spirorchid parasites - large	The turtle was dead on arrival to Taronga Wildlife Hospital. The animal was found to be profoundly emaciated and with a very soft shell, both consistent with long-term malnutrition.; The turtle had inflammation and necrosis of the aorta associated with the presence of trematode parasites - presumed spirorchid parasites. The turtle also had inflammation throughout the coelomic cavity consistent wi…	Fresh
10490.1	GST	Female	Subadult	2015-03-15	2015-03-16	Dangar Island	-33.55	151.233	Pneumonia	Infection	Euthanasia; Pneumonia - granulomatous - focal, mild, chronic; Myocardial degeneration - multifocal, mild, acute (euthanasia artefact?); Myodegeneration - multifocal, moderate, acute; Intestinal foreign body - plastic	The gross and histological findings are consistent with the turtle being male.	Fresh
10737.1	GST	Female	Juvenile	2015-09-22	2015-09-23	Nelson Bay	-32.7167	152.15	Septicaemia	Infection	Euthanasia; Emaciation; Trematodiasis; Perforated oesophagus	Images to be linked to TMAs	Fresh
10845.1	GST	Female	Subadult	2015-11-16	2015-11-17	Umina Beach	-33.5333	151.308	Enteritis	Infection	Enterocolitis - fibrinonecrotising and haemorrhagic - trematodes; Intestinal granulomas- mural, multifocal, moderate - parasites; Emaciation	The turtle was found in an emaciated state and died shortly after admission to hospital. Upon post mortem examination the turtle was found to have severe inflammation throughout the gastrointestinal tract associated with trematode parasites. Similar lesions have been seen with intestinal coccidiosis, but no coccidia were evident within intestinal scrapings. Similar cases of enterocolitis in green…	Fresh
12018.1	GST	Male	Subadult	2017-10-02	2017-10-02	Toukley	-33.2667	151.533	Vasculitis	Infection	Necropsy findings:; Skin: Severe, acute, generalized multifocal necroulcerative dermatitis; Intestine: Generalized multifocal serosal granulomas	Histopathology findings: Consistent with clinical findings, this turtle was in thin body condition with scant coelomic fat deposits and the skin on the flippers was multifocally ulcerated or exfoliating. This finding, as well as light pink discolouration of the ventral mandibular skin may be consistent with acute sepsis. A septic focus was not detected on necropsy however, the gastric contents we…	Fresh
12045.1	GST	Unknown	Subadult	2017-10-20	2017-10-20	Soldiers Pt	-33.6	151.3	Coccidiosis	Infection	Brain: Severe, subacute, multifocal random malacia and gliosis with intralesional zoites and meronts; Adrenal gland: Marked, acute, multifocal necrotising thyroiditis; Skin: Mild, multifocal, acute, ulcerative dermatitis with acanthosis and dysplasia and intra-keratinocyte protozoa; Lung: Mild, multifocal, lymphocytic and histiocytic interstitial infiltrates; Liver: Multifocal granulomas; Stomach…	Consistent with clinical findings, histologic changes are most pronounced within sections of brain, which are characterised by multifocal, randomly distributed areas of acute malacia and gliosis. Rarely, small numbers of free, individual zoites are present within foci of malacia. Elsewhere, coccidial meronts within the neuropil are associated with a sparse glial reaction. These findings are chara…	Fresh
12096.1	GST	Female	Adult	2017-11-07	2017-11-07	North Arm Cove	-32.6667	152.05	Coccidiosis	Infection	Brain: Severe, acute, multifocally extensive malacia and gliosis with intralesional coccidia; Small intestine: Severe, subacute, segmental, erosive and proliferative enteritis with villus blunting and fusion, and frequent intracellular coccidia; Thyroid: Moderate, multifocal, lymphoplasmacytic interstitial thyroiditis with intralesional coccidia; Kidney: Moderate, multifocal, granulomatous and ly…	Histologic changes are characteristic of disseminated coccidiosis, with severe necrotising encephalitis accounting for the reported neurologic signs. Coccidial schizonts, most consistent with Caryospora chelonia, are widely disseminated and accompanied by marked inflammatory responses in tissues including the thyroid gland, lung, liver, kidney, adrenal gland and urinary bladder. A heavy burden of…	Fresh
12140.1	GST	Female	Juvenile	2017-12-12	2017-12-12	Bondi Beach	-33.9	151.283	Helminthiasis	Infection	Euthanasia; Trematodiasis; Lungs, multifocal granulomas (culture results under measured parameters)	On necropsy, scattered granulomas were present in the small intestinal serosa and pulmonary parenchyma, possibly associated with parasite migration. The limited distribution and well demarcated margins of the lesions are consistent with chronic, mature granulomas and are considered incidental findings in this case.; Histologic sections of the small intestine are characterised by a moderate burden…	Fresh
12671.1	GST	Male	Subadult	2018-09-10	2018-09-11	Kurnell	-34	151.2	Enteritis	Infection	Euthanasia; Stomach, small intestine, colon: Severe, acute, generalised, fibrinonecrotic and haemorrhagic gastroenteritis	Necropsy changes are most significant within the gastrointestinal tract, where extensive necrosis and haemorrhage are associated with a heavy helminth burden. These changes are similar to those present within subadult green turtles found in similar states of emaciation and morbidity on Bondi and Maitland Bay Beaches. Histopathology is pending to further characterise gross changes and findings wil…	Mild decomp
12672.1	GST	Female	Juvenile	2018-09-11	2018-09-11	Bouddi	-33.5333	151.4	Trematodiasis	Infection	Stomach, small intestine, colon: Severe, acute, ulcerative gastroenteritis with intralesional trematodes; Heart: Moderate, acute, multifocal, fibrinous endocarditis	Necropsy changes are most significant within the gastrointestinal tract, where there is extensive necrosis and haemorrhage. These changes are similar to those present within subadult green turtles found in similar states of emaciation and morbidity on Bondi and Kurnell beaches. Histopathology is pending to further characterise gross changes and findings will follow in a final report.	Fresh
12687.1	GST	Female	Subadult	2018-09-19	2018-09-19	Newport	-33.6667	151.317	intravascular trematodes	Infection	Gross findings: Small intestine, colon: Severe, acute, multifocally extensive necroulcerative enterocolitis; Spleen: Mild, multifocal, granulomatous serositis, presumptive; Liver: Moderate, acute, multifocal haemorrhage, presumptive	Consistent with necropsy findings in recently examined green and hawksbill turtles, gross changes were most significant within the gastrointestinal tract, which was characterised by multifocal areas of congestion and ulceration. Depleted fat deposits and muscle mass were suggestive of a chronic period of negative energy balance; however, lesions within the gastrointestinal tract were more consist…	Fresh
12714.1	GST	Female	Subadult	2018-10-03	2018-10-04	Brighton-Le-sands	-33.95	151.15	Trematodiasis	Infection	Euthanasia; Heart: 1. Hydropericardium	Gross findings were most significant within the heart and great vessels, where the pulmonary trunk and left aorta were partially occluded by a prominent thrombus. This was associated with marked hydropericardium and mesenteric oedema. These findings are consistent with intravascular trematodiasis (spirorchid sp.) and similar to findings seen in green and hawksbill turtles from the NSW south and c…	Fresh
12720.2	GST	Unknown	Juvenile	2018-10-06	2018-10-07	Malabar	-33.9667	151.25	Gastritis	Infection	Gastritis - ulcerative, pseudomembranous - multifocal, severe, subacute; Intestinal mural granulomas - multifocal, mild, chronic; HISTOLOGIC FINDINGS: Stomach: Severe, acute, multifocal necro-ulcerative gastritis	The marine turtle was found moribund on a beach and died shortly after being brought into care. The turtle had severe, ulcerative inflammation in its stomach. Impression smears of the lesion did not reveal evidence of a primary pathogen. Histopathology is pending. ; FINAL COMMENT: Sections of stomach are characterised by extensive areas of acute ulceration and necrosis, consistent with necropsy f…	Fresh
13408.1	GST	Female	Subadult	2020-01-27	2020-01-28	St Georges Basin	-35.1119	150.642	Dermatitis	Infection	Dermatitis - ulcerative; Cranial congestion and oedema; Pneumonia - fibrous and caseous, segmental, moderate, chronic; Histologic finding: Liver: Severe, chronic, multifocal to coalescing lymphoplasmacytic hepatitis, presumptive; Skin: Moderate, acute, multifocal necroulcerative dermatitis; Lung: Chronic, focally extensive granuloma	The subadult female turtle was found dead in excellent body condition. The turtle had numerous acute skin lesions and a red colour to the ventral skin that was suggestive of acute, systemic bacterial infection. The swelling and congestion of the head may have been associated with ante-mortem and post mortem drooping of the head below the level of the rest of the body, as there was no other eviden…	Fresh
13765.1	GST	Male	Subadult	2020-09-13	2020-09-14	Gymea	-34.05	151.083	Pneumonia	Infection	Lung: Severe, acute, multifocally extensive, fibrinonecrotic and haemorrhagic bronchopneumonia with intralesional bacterial colonies; Trachea: Severe, acute, segmental ulcerative and fibrinonecrotic tracheatis with intralesional bacterial colonies; Colon: Focal, chronic, granulomatous serositis with intralesional trematode eggs	On necropsy, gross changes were most significant within the respiratory tract, with occlusion of large airways by tenacious cream-coloured material, consistent with a diphtheritic membrane. Body condition was good with adequate fat deposits, indicative of an acute time course.; Histologic sections of the trachea are characterised by ulceration, with partial occlusion of the lumen by fibrin admixe…	Fresh
14269.1	GST	Female	Subadult	2021-08-16	2021-08-16	Manly	-33.8	151.283	Enteritis	Infection	Emaciated; Possibly drowned; Severe parasitism, trematodiasis	The 9.7 kg turtle was found floating at Manly wharf on Friday but was not pulled from the water until Sunday. The emaciated turtle was found dead on Monday morning despite supportive care received at Taronga Wildlife Hospital. The turtle had a very heavy burden of trematode parasites in the stomach and large intestine causing a severe fibrinonecrotising enteritis. Despite being found alive and dy…	Mild decomp
14399.1	GST	Female	Subadult	2021-11-01	2021-11-01	Palm Beach	-33.6	151.333	Septicaemia	Infection	Euthanasia - post oesophageal obstruction with coralline algae; Dehiscence - surgical wound - moderate, multifocal, subacute	The green turtle was euthanased following dehiscence of a surgical wound created to remove a bolus of coralline algae that had formed an obstruction of the oesophagus. The surgical wound through the inguinal fossa had broken down and was associated with intense coelomic fibrinoid inflammation. Similarly, a fistula had formed at the point of surgical access to the distal oesophagus, also associate…	Fresh
14402.1	GST	Female	Subadult	2021-11-07	2021-11-08	Berkeley	-34.4833	150.85	Meningoencephalitis	Infection	Duodenitis - segmental, fibrino-necrotising, moderate, acute; Pulmonary congestion and consolidation - moderate, acute; Pleural fibrosis - multifocal, mild, chronic; Splenomegaly - diffuse, moderate	The turtle was found floating and unresponsive and died shortly after being taken to shore. The animal was in excellent body condition and did not appear to have been ill for long as its intestinal tract was filled with ingesta and hydration and body condition were excellent.; The turtle's entire gastrointestinal tract was distended with firm to hard, dry ingesta, suggestive of ileus. The duodenu…	Fresh
9738.1	HBT	Male	Subadult	2014-01-28	2014-01-29	Minnamurra	-34.6333	150.867	Pneumonia	Infection	Emaciation; Pneumonia - multi-focal severe granulomatous; Fibrinous coelomitis; Retrocoelomic cellulitis; Septicaemia?; Pulmonary congestion; Systemic trematode ova granulomas; Pneumonia - acute, bronchoalveolar	The turtle also had an acute pneumonia, which was focused on airways rather than the pulmonary interstitium, suggestive of aspiration of bacteria into the airways fairly shortly before death.	Fresh
10220.1	HBT	Female	Subadult	2014-10-23	NA	Cronulla	-34.05	151.15	Mycobacteriosis	Infection	Multisystemic granulomas - multifocally extensive, marked, chronic-active - Mycobacterium chelonae/abscessus; Pulmonary granulomas - multifocal, marked, chronic-active - mycotic; Splenic infarct - segmental, moderate, subacute; Multisystemic granulomas - multifocal, mild to moderate, chronic - larger trematode ova; Small intestinal mural granulomas - focal, moderate - suspected helminth	The turtle was suspected to have pneumonia based on clinical examination and radiography. Gross post mortem examination identified bilateral pneumonia, but with a more diffuse interstitial pattern in the right lung and more multifocal in the left lung. These findings were confirmed with histological examination, where there were extensive smaller mycobacterial granulomas throughout the interstiti…	Fresh
11546.1	HBT	Unknown	Subadult	2016-11-18	2016-11-18	Redhead	-33.0167	151.717	Parasitism	Infection	Euthanasia; Emaciation; Disseminated spirorchidiasis; Pneumonia, multifocal, mild, chronic	Abundant trematode eggs are present in most tissues, including the brain, lung, liver, spleen, kidney and gastrointestinal tract, accompanied by a granulatomous inflammatory response, occasionally forming disruptive granulomas. The widely disseminated distribution of the eggs and accompanying vascular changes is consistent with an intravascular spirorchid. The extent of the fluke burden and accom…	Fresh
12135.1	HBT	Male	Subadult	2017-12-11	2017-12-11	Newport Beach	-33.6667	151.317	Pneumonia	Infection	Euthanasia; Pneumonia, interstitial, diffuse, severe, chronic - Mycobacterium abscessus/ Mycobacterium chelonae, Schewanella algae; Gastric trematodiasis, severe, subacute; Enteropathy - diffuse, mild, subacute; Thin	The turtle was euthanased due to a suspected bacterial lung infection which was further confirmed on post mortem examination. The turtle also had a large amount of gas, and very little digesta, in the intestinal tract causing the turtle to float. Histopathology and bacterial culture are pending.; The animal was genetically identified as a Hawksbill turtle by Dr Jo Day despite being initially iden…	Fresh
12734.1	HBT	Unknown	Subadult	2018-10-15	2018-10-16	Ulladulla	-35.35	150.467	Enteritis	Infection	Small intestine and colon:	Consistent with necropsy findings in recently examined green and hawksbill turtles, gross changes were most significant within the intestinal tract, which was characterised by multifocally extensive areas of dark red to black mucosal discolouration. No adult trematodes were detected within the intestinal tract; however, frequent serosal granulomas were present within the proximal duodenum. Scatte…	Fresh
12735.1	HBT	Unknown	Juvenile	2018-10-14	2018-10-15	Thirroul	-34.3167	150.917	Enteritis; unknown; likely infection	Infection	Enteritis - segmental, moderate, subacute - trematodiasis; Pulmonary oedema and congestion - diffuse, moderate, acute	The cause of death was not determined based on gross examination and histopathology. On necropsy, the jejunum was segmentally congested and oedematous, and a moderate burden of trematodes was present. This correlates with changes present in sections of small intestine; however, no evidence of enteritis or vasculitis is present within these sections, and the significance of this finding is uncerta…	Mild decomp
12800.1	HBT	Unknown	Subadult	2018-11-28	2018-11-28	Mona Vale	-33.6667	151.3	Colitis	Infection	Gross diagnosis; Fibrinous coelomitits; Lung: Severe bilateral pulmonary oedema	On necropsy, the coelomic cavity contained a moderate, straw-coloured, viscous effusion, and fibrin strands were loosely adhered to serosal surfaces, suggestive of sepsis. A focal area of the proximal large intestine was characterised by red mucosal discolouration, compatible with enteritis and suggesting a possible entry point of bacterial infection. The lungs were bilaterally prominent, heavy a…	Mild decomp
13540.1	HBT	Female	Adult	2020-04-08	2020-04-08	Lake Conjola	-35.2167	150.45	Pneumonia	Infection	Anaesthetic death; Interstitial pneumonia - granulomatous, marked, multifocally coalescing to segmental, chronic; Pleuritis - granulomatous, mild, multifocal, chronic; Gastroenteritis - catarrhal; Large intestinal obstipation with faecolith and mucosal erosion, moderate, segmental, subacute; Cervical granuloma with incision - moderate, focal, chronic; Epidermal erythema - segmental, moderate, acu…	The turtle died after recovery from general anaesthesia. The turtle had extensive pulmonary congestion and oedema along with more chronic granulomatous interstitial pneumonia throughout the caudal half of each lung lobe. The pre-existing pneumonia may have predisposed the turtle to respiratory complications during anaesthesia. The turtle was resting propped up in a shallow pool of water when beca…	Fresh
13855.1	HBT	Male	Juvenile	2020-11-18	2020-11-19	Wollongong	-34.4333	150.883	Peritonitis; Unknown	Infection	Euthanasia; Coelomitis – fibrinoid, multifocally extensive, marked; Pneumonia – granulomatous, focal, mild	The young male hawksbill turtle was euthanased due to chronic inappetence, floating and listing to the right, and failure to respond to therapy.; Gross post mortem examination revealed extensive fibrinoid coelomitis with extensive distribution of inflammatory fluid and focal tan plaques. These plaques grossly seemed to be reasonably acute, whereas focal 1cm lesions in each lung were firm and more…	Fresh
13922.1	HBT	Male	Subadult	2020-12-19	2021-01-13	Maroubra	-33.95	151.25	Oesophagitis	Infection	Euthanasia; Emaciation - marked, chronic; Dehydration; Carapace and plastron bone displacement with fistula formation - marked, subacute; Oesophagitis - fibrinoid, annular, marked, subacute	The young turtle was euthanased after becoming moribund despite care when found stranded and emaciated. The animal's emaciated state was most likely associated with a large, annular fibrinoid ring of apparent inflammation at the oesophageal-gastric junction. The remains had been frozen-thawed and impression smears of the tissue were unrewarding. The mass nearly completely obstructed the oesophage…	Mild decomp; Freeze Thaw
8339.1	LHT	Male	Juvenile	2011-11-11	2011-11-11	Hawks Nest	-32.673	151.805	Mycobacteriosis	Infection	Euthanized; Systemic mycobacteriosis	This loggerhead turtle was found stranded on Jimmy's Beach in Hawk's Nest with multiple bite wounds. The turtle was treated initially at the Taronga Wildlife Hospital and transferred to Manly Oceanworld for rehabilitation where its condition deteriorated. Euthanasia was elected following the discovery of acid fast bacteria with a tracheal wash.	Fresh
11776.1	LHT	Unknown	Juvenile	2017-04-16	2017-04-17	Bellambi	-34.3667	150.917	Septicaemia	Infection	Gall bladder and bile duct ulceration and fibrinous inflammation (Citrobacter brakii); small intestinal lumen helminths (cestodes) with necrosis	-	Mild decomp
10779.1	GST	Female	Subadult	2015-10-20	2015-10-20	North Arm Cove	-32.6667	152.05	Trauma	Trauma	Carapace lacerations - extensive, severe, chronic - propeller wound; Pleural fibrosis - segmental, severe, chronic - propellar wound	Post mortem examination confirmed the degree of emaciation and serous atrophy of fat. It seems unlikely that the turtle could have ever recovered from such debility and the defect in the carapace would have been a lasting area of susceptibility to infection or trauma.	-
13585.1	GST	Female	Adult	2020-05-08	2020-05-08	Swansea	-33.0833	151.583	Trauma	Trauma	Oral cavity and epiglottis: Trauma (fish hook); Trachea: Moderate, acute, focal ulcerative tracheitis	On necropsy, the epiglottis was markedly expanded, congested and covered with plaques of fibrinous material, consistent with clinical findings. On incision, a 7cm curvilinear laceration extended from the epiglottis mucosa into the underlying cartilage, accompanied by necrosis and inflammatory exudate. A focus of ulceration in the proximal trachea was covered with a fibrinonecrotic plaque, and the…	Fresh
13659.1	GST	Male	Subadult	2020-06-16	2020-06-16	Clontarf	-33.8097	151.257	Colitis	Infection	Emaciated; Enteritis, catarrhal, extensive, trematodiasis; gastritis, diffuse, moderate, subacute, trematodiasis; chronic focal shell fracture; hypoproteinaemia and monocytosis; Intestinal foreign body (plastic); fibrin thrombi lung	Histologic changes are most significant within sections of colon, which are characterised by scattered areas of erosion, accompanied by fibrin and acute haemorrhage. No further septic or inflammatory foci are present within the current sections, and the reported monocytosis is attributed to acute colitis in this case. Within sections of lung, scattered large caliber arteries are partially occlude…	Fresh
13701.1	GST	Female	Subadult	2020-07-23	2020-07-25	Balgowlah	-32.9167	151.767	Trauma	Trauma	Carapace defect and fracture - extensive, subacute - presumed propeller trauma; Retro-coelomic foreign material - sand	The turtle was not provided fluids per os, so presumably the gastric fluid was ingested sea water. The gastric erosions and catarrhal enteritis were most likely secondary to ischaemia and stress.	-
13829.1	GST	Female	Subadult	2020-11-02	2020-11-02	Sutherland	-34.0333	151.067	Trauma	Trauma	Shell lacerations - multiple, full-thickness, subacute - propeller injury; Coelomitis - focal; Coelomic haemorrhage - diffuse, marked; Gastric mural oedema - diffuse, moderate, acute	The subadult female green turtle was found alive with sharply demarcated, linear and parallel injuries are consistent with injuries inflicted by boat propeller strike. The internal haemorrhage and focal inflammation along the internal margin of one shell wound support the history that the shell injuries occurred while the turtle was alive. ; The red skin suggests that the animal may have been sep…	Fresh
14245.1	GST	Unknown	Adult	2021-01-27	NA	Stockton Beach	-32.7667	152.117	Unknown	Unknown	Euthanasia, Gastric trematodes	-	-
14366.1	GST	Unknown	Adult	2021-10-13	2021-10-13	Thirroul	-34.3167	150.917	Trauma	Trauma	Euthanasia; Severe carapace fracture - probable boat strike; Drown	It appears likely that the turtle sustained severe trauma to the carapace and subsequently drown which required euthanasia on presentation to the Taronga Wildlife Hospital. The carapace epibiota indicated that turtle was likely floating on the surface for some time however there was fat present lining the carapace. Flotation was likely due to large intestinal faecoliths caused by ingestion of var…	Fresh
10386.1	GST	Male	Subadult	2015-02-03	2015-02-03	Lake Munmorah	-32.4333	152.367	Euthanasia	Trauma	Euthanasia	Images to link to TMAs; The turtle was found washed up against rocks at Birdie Beach 31/01/2015. The turtle seemed strong and bright but was transported to TWH due to cuts on shell near rear and on its back. There was a fracture to the caudal marginal scutes resulting in 2 floating sections. The carapace and skin is covered with a moderate amount of epibiota. The turtle was treated with supportiv…	Fresh
9992.1	GST	Unknown	Neonate	2014-07-07	2014-07-08	Cronulla	-34.0447	151.161	Anaemia; Unknown	Unknown	Emaciation; Anaemia	The young turtle was emaciated and markedly anaemic, with a PCV of 8% near the time of death. The exact cause of death is uncertain, but dilation of airways in the lung and the presence of abundant fluid in the coelomic cavity are suggestive of terminal drowning.	Fresh
11964.1	GST	Unknown	Subadult	2017-08-16	2017-08-16	St Huberts Island	-33.5	151.35	Hyperplasia	Unknown	BIOPSY: Oesophagitis, mild, with mild hyperplasia and hyperkeratosis, non-suppurative; This grab biopsy reveals only subtle changes to the oesophagus surface. The findings are consistent with some chronic but mild irritation to the oesophagus - a very non-specific finding.	In the sections observed there was no substantive oedema, though the biopsy was superficial and therefore I cannot exclude a deeper oedematous process.	Fresh
13889.1	GST	Female	Subadult	2020-12-10	2020-12-10	Jervis Bay	-35.0833	150.75	Cachexia	Unknown	Euthanasia; Emaciation - marked, chronic; Dehydration; Carapace and plastron bone displacement with fistula formation - marked, subacute	The turtle was found stranded in an emaciated state. On examination, individual plates of the plastron and carapace had moved and twisted such that their bony protuberances punctured the external keratin and the body wall and coelomic membrane, allowing gas exchange and the ingress of microbes.; The cause of the animal's profoundly emaciated state was not apparent during gross post mortem examina…	Fresh
14268.1	GST	Unknown	Subadult	2021-08-14	2021-08-16	Watsons Bay	-33.8081	151.286	Unknown	Unknown	Lung: pulmonary granuloma, focal; Trachea: Tracheitis ulcerative, multifocal, moderate, chronic; Intestine: Trematodes eggs, multifocal, few with secondary focal fibrosis and mild inflammation	Histopathological examination of the tissues from this green turtle revealed chronic ulcerative changes in the trachea with a focal granuloma in the lung. The centre of the granuloma contains small numbers of possible fungal hyphae or pseudo-hyphae. In the absence of widespread lesions or inflammation and no evidence of systemic changes or septicaemia, these findings are interpreted as focal and …	Fresh
8936.1	HBT	Unknown	Subadult	2012-11-05	2012-11-06	Redhead Beach	-33.0167	151.717	Cachexia	Unknown	Drown (gross diagnosis); Emanciation	The changes in the turtle's lungs were highly suggestive of drowning. The animal was emaciated and had some gross evidence of enteritis. Upon microscopic examination of the intestine, the mucosa was missing, most likely through either autolysis or ischaemia, however there was no evidence of intestinal inflammation. Thus, while generalised debility and emaciation were sufficient to accounted for t…	Fresh
10897.1	HBT	Female	Juvenile	2015-12-08	2015-12-08	Stockton	-32.9167	151.783	Unknown	Unknown	Intestinal plastic foreign bodies - 2; Intestinal fishing line ball; Amputation - right front flipper - healed, chronic	Tissues were collected for histopathology, but there was no evidence of significant underlying disease processes affecting this turtle.	Fresh
12038.1	HBT	Male	Subadult	2017-10-12	2017-10-12	Warriewood	-33.7	151.317	Unknown	Unknown	Pulmonary oedema and exudate – extensive, moderate, subacute;Intestinal granulomas – multifocal, moderate, chronic; Intestinal parasitism – helminth; Intestinal haemorrhage?		Mild decomp
12168.1	HBT	Unknown	Juvenile	2017-12-22	2017-12-23	Curl Curl	-33.7667	151.292	Emaciation	Unknown	Emaciation; Coelomitis - acute; Obstipation - subacute; 1. Focal granuloma; 2. Larval cestodiasis	Lung: Mild, multifocal, lymphohistiocytic infiltrates; Kidney: Mild, acute, multifocal tubular degeneration with tubular proteinosis and mineral	Fresh
12747.1	HBT	Unknown	Subadult	2018-10-29	2018-10-29	Helensburgh	-34.1865	151.044	Keratitis; unknown	Unknown	Euthanasia; Stomach, small intestine, colon: Severe, acute, generalised, fibrinonecrotic and haemorrhagic gastroenteritis; Pulmonary granuloma - focal, mild, subacute; Pulmonary collapase - bilateral - clinical diagnosis; Head tilt- right - clinical diagnosis	The turtle was euthanased after several weeks in care due to collapsed lungs and failure to thrive despite treatment. The lungs appeared normal on gross post mortem examination, perhaps as collapse is the normal post mortem state once the coelomic cavity has been opened. The coelomic cavity did not appear to be filled with air.; The turtle had a unilateral severe corneal ulcer and corneal oedema …	Fresh
13494.1	HBT	Female	Subadult	2020-03-05	2020-03-05	One Mile Beach	-32.7667	152.117	Unknown	Unknown	Euthanasia; Emaciation; Epibiota - diffuse, marked, chronic algae and barnacles; Gastric and intestinal trematodiasis - moderate, multifocal, subacute; Lung: Severe, acute, bilaterally extensive granulocytic and histiocytic bronchointerstitial pnuemonia	The cause of the turtle's profoundly emaciated state was not clear on gross post mortem examination. The severity of epibiota coating suggests that the animal was floating for a considerable period of time before being found. ; The turtle had trematodes in the stomach that are larger than any seen in Hawksbill turtles in this area in the past. These parasites were not associated with gross morpho…	Fresh
10019.1	LHT	Unknown	Juvenile	2014-07-20	2014-07-20	Cronulla	-34.0333	151.15	Unknown	Unknown	Unknown - metabolic bone disease?	drop in weight and PCV (16-12) and persistent heterophilia	Mild decomp
10132.1	LHT	Unknown	Juvenile	2014-09-04	2014-09-05	Ballina	-28.8667	153.583	Pulmomary oedema; unknown	Unknown	Pulmomary oedema - histo pending		Fresh
14132.1	LHT	Unknown	Juvenile	2021-04-25	2021-04-26	Bundeena	-34.1833	151.083	Unknown	Unknown	Ileus - presumptive	The young turtle died after a six week period in care after being found washed up on a beach with a half missing and necrotic front flipper. Surgical amputation of the affected flipper seemed to stabilise the animal, but then appetite diminished and buoyancy problems were noted a couple of days before the animal's death. On gross post mortem examination the surgical site appeared to have healed w…	Fresh
