## Supplementary Tables S2 for "Metatranscriptomic Identification of Co- and Incidental Infections in Marine Turtles Reveals Complex Disease Aetiologies"

### Sheet: Sheet1
Supplementary Table 2. Data summary of sequencing libraries, pooling schedule, and sample tissue types.
Library	Host Species	Case No.	Tissue Type	Paired End Reads	Gigabases (Gb)	Reported 1˚ Cause of Death
GST8472.1	Green Turtle	8472.1	Brain, Spleen, Liver, Kidney, Plaque Serosa, Lung (repeat)	44986093	13.50 Gb	Torsion
GST8870.1	Green Turtle	8870.1	Lung, Liver, Kidney	67835928	20.35 Gb	Pneumonia
GST8881.1	Green Turtle	8881.1	Kidney, Spleen, Liver	49380690	14.81 Gb	Septicaemia
GST9029.1	Green Turtle	9029.1	Lung, Kidney, Liver	56106615	16.83 Gb	Osteomyelitis
GST9370.1	Green Turtle	9370.1	Liver, Kidney, Heart, Lung, Spleen	61125093	18.34 Gb	Aspirated material
GST9992.1	Green Turtle	9992.1	Lung, Liver	109060578	32.72 Gb	Anaemia; Unknown
GST10185.1	Green Turtle	10185.1	Brain, Liver, Kidney	29865874	8.96 Gb	Gastritis
GST10189.1	Green Turtle	10189.1	Lung, Brain, Liver, Kidney	37278756	11.18 Gb	Mycobacteriosis
GST10386.1	Green Turtle	10386.1	Liver, Kidney, Brain, Heart, Lung	40405418	12.12 Gb	Euthanasia; Unknown
GST10471.1	Green Turtle	10471.1	Lung, Liver, Heart, Spleen, Kidney	48417465	14.53 Gb	Trematodiasis
GST10490.1	Green Turtle	10490.1	Liver, Spleen, Brain, Kidney	46547526	13.96 Gb	Pneumonia
GST10737.1	Green Turtle	10737.1	Lung, Liver, Brain, Kidney	39244515	11.77 Gb	Septicaemia
GST10845.1	Green Turtle	10845.1	Jejunum, Liver, Duodenum, Brain, Spleen, Kidney	44759440	13.43 Gb	Enteritis
GST12018.1	Green Turtle	12018.1	Lung, Oesophagus, Brain, Kidney, Spleen	70152907	21.05 Gb	Vasculitis
GST12045.1	Green Turtle	12045.1, 12096.1	Liver, Lung, Skin, Brain, Spleen, Kidney; Lung, Ectos/skin, Liver, Thyroid, Brain, Kidney	96147923	28.84 Gb	Coccidiosis
GST12140.1	Green Turtle	12140.1	Spleen, Kidney, Liver	52658583	15.80 Gb	Helminthiasis
GST12671.1	Green Turtle	12671.1	Lung, Kidney	83126807	24.94 Gb	Enteritis
GST12672.1	Green Turtle	12672.1	Lung, Kidney	85214684	25.56 Gb	Trematodiasis
GST12687.1	Green Turtle	12687.1	Colon Ulcer, Kidney, Spleen, Liver	130142657	39.04 Gb	intravascular trematodes
GST12714.1	Green Turtle	12714.1	Liver, Spleen, Lung	77864753	23.36 Gb	Trematodiasis
GST12720.1	Green Turtle	12720.1	Heart, Liver, Kidney, Lung, Spleen	111375908	33.41 Gb	Foreign Body
GST12720.2	Green Turtle	12720.2	Lung, Heart, Liver, Kidney, Spleen	61420065	18.43 Gb	Gastritis
GST13408.1	Green Turtle	13408.1	Skin, Small Intestine, Lung, Lung, Skin, Liver, Spleen, Spinal chord, Thyroid, Kidney	44645565	13.39 Gb	Dermatitis
GST13628.1	Green Turtle	13628.1	Thyroid, Kidney, Liver, Kidney, Spleen, Ecto/Skin, Liver	68842070	20.65 Gb	Entanglement
GST13765.1	Green Turtle	13765.1	Kidney, Liver	74794165	22.44 Gb	Pneumonia
GST13829.1	Green Turtle	13829.1	Thyroid, Lung, Liver, Kidney, Spleen	88830995	26.65 Gb	Trauma
GST13889.1	Green Turtle	13889.1	Spleen, SI Mass, Kidney, Thyroid, Lung, Liver	43102086	12.93 Gb	Cachexia
GST13923.1	Green Turtle	13923.1	Kidney, Thryroid, Liver	34641952	10.39 Gb	Entrapment
GST14245.1	Green Turtle	14245.1	Thyroid, Kidney, Liver	114889202	34.47 Gb	Unknown
GST14268.1	Green Turtle	14268.1	Liver, Kidney, Thyroid, Spleen	96328923	28.90 Gb	Unknown
GST14269.1	Green Turtle	14269.1	Lung, Kidney, Liver	38995972	11.70 Gb	Enteritis
GST14366.1	Green Turtle	14366.1	Lung, Kidney, Liver	43276165	12.98 Gb	Trauma
GST14399.1	Green Turtle	14399.1	Kidney, Lung	59801561	17.94 Gb	Septicaemia
GST14402.1	Green Turtle	14402.1	Liver, Spleen, Kidney	54552929	16.37 Gb	Meningoencephalitis
GST11477.1_16R048	Green Turtle	11477.1 16R048	Kidney, Heart, Liver	48970102	14.69 Gb	Entrapment; Unknown
GST11478.1_16R047	Green Turtle	11478.1 16R047	Heart, Spleen, Liver, Kidney	43763381	13.13 Gb	Entanglement; Unknown
GST11479.1_16R046	Green Turtle	11479.1_16R046	Liver, Heart, Kidney, Spleen	42640980	12.79 Gb	Entanglement; Unknown
HBT8936.1	Hawksbill Turtle	8936.1	Lung, Liver	86837576	26.05 Gb	Cachexia; Unknown
HBT9738.1	Hawksbill Turtle	9738.1	Lung, Liver	43810248	13.14 Gb	Pneumonia
HBT10220.1	Hawksbill Turtle	10220.1	Lung, Liver, Spleen, Kidney	62863761	18.86 Gb	Mycobacteriosis
HBT11546.1	Hawksbill Turtle	11546.1	Spleen, Liver, Kidney	65392454	19.62 Gb	Parasitism
HBT12038.1	Hawksbill Turtle	12038.1	Kidney, Brain, Liver, Spleen	49565486	14.87 Gb	Unknown
HBT12135.1	Hawksbill Turtle	12135.1	Liver, Brain, Thyroid, Kidney, Spleen, Lung	31591150	9.48 Gb	Pneumonia
HBT12168.1	Hawksbill Turtle	12168.1	Liver, Thyroid, Brain, Kidney, Small intestine, Spleen, Colon	110900781	33.27 Gb	Emaciation
HBT12734.1	Hawksbill Turtle	12734.1	Lung, Liver, Spleen	304621949	91.39 Gb	Enteritis
HBT12735.1	Hawksbill Turtle	12735.1	Lung, Spleen, Kidney, Liver	57399179	17.22 Gb	Enteritis; Unknown; Likely infection
HBT12747.1	Hawksbill Turtle	12747.1	Lung, Liver, Spleen, Kidney	49100208	14.73 Gb	Keratitis; unknown
HBT12800.1	Hawksbill Turtle	12800.1	Spleen, Liver, Lung	106486917	31.95 Gb	Colitis
HBT13494.1	Hawksbill Turtle	13494.1	Lung, Liver, Kidney, Spleen, thyroid, Heart	52512387	15.75 Gb	Unknown
HBT13540.1	Hawksbill Turtle	13540.1	Small intestine, Thyroid, Lung, Liver, Kidney, Spleen	95974961	28.79 Gb	Pneumonia
HBT13855.1	Hawksbill Turtle	13855.1	Thyroid, Lung, Spleen, Liver, Kidney	127159097	38.15 Gb	Peritonitis; Unknown
HBT13922.1	Hawksbill Turtle	13922.1	Stomach, Lung, Liver	71719284	21.52 Gb	Oesophagitis
LHT8339.1	Loggerhead Turtle	8339.1	Liver, Kidney	52046994	15.61 Gb	Mycobacteriosis
LHT10019.1	Loggerhead Turtle	10019.1	Lung, Liver	44674208	13.40 Gb	Unknown
LHT10132.1	Loggerhead Turtle	10132.1	Kidney, Lung, Liver	46796850	14.04 Gb	Pulmomary oedema; unknown
LHT11776.1	Loggerhead Turtle	11776.1	Liver	81241477	24.37 Gb	Hepatopathy; Unknown
LHT14132.1	Loggerhead Turtle	14132.1	Liver	41802088	12.54 Gb	Unknown
HGST_Br	Green Turtle	8052.1, 10890.1, 11694.1, 11964.1, 12331.1	Brain	45253488	13.58 Gb	Otherwise Healthy Control
HGST_He	Green Turtle	8052.1, 10779.1, 10890.1	Heart	47845493	14.35 Gb	Otherwise Healthy Control
HGST_Ki	Green Turtle	7776.1, 8472.1, 10109.1, 10110.1, 10382.1, 10658.1, 10779.1, 10890.1, 11572.1, 11694.1, 12331.1, 13585.1, 13701.1, 14378.1	Kidney	40816038	12.24 Gb	Otherwise Healthy Control
HGST_Li	Green Turtle	7776.1, 10109.1, 10382.1, 10658.1, 10779.1_repeat, 10890.1, 11572.1, 11694.1, 12331.1, 13585.1, 14378.1	Liver	61011040	18.30 Gb	Otherwise Healthy Control
HGST_Lu	Green Turtle	10109.1, 10658.1, 11572.1, 11694.1, 12331.1, 13585.1_repeat2, 14378.1_repeat	Lung	48792006	14.64 Gb	Otherwise Healthy Control
HGST_Sp	Green Turtle	10109.1, 10382.1, 11477.1, 11572.1, 11694.1, 11964.1, 12331.1, 13585.1	Spleen	85599505	25.68 Gb	Otherwise Healthy Control
HHBT_Li	Hawksbill Turtle	6648.1, 10897.1	Liver	50282368	15.08 Gb	Otherwise Healthy Control
HHBT_Ki	Hawksbill Turtle	6648.1, 10897.1	Kidney	97519445	29.26 Gb	Otherwise Healthy Control
CON_MTURT	Control	-	-	5501434	1.65 Gb	-
