## Supplementary Tables S3 for "Metatranscriptomic Identification of Co- and Incidental Infections in Marine Turtles Reveals Complex Disease Aetiologies"

### Sheet: Sheet1
Supplementary Table 3. Summary of parasite detections and read counts.
Library	Percentage of reads	Number of Reads with sisters	Number of Reads	Taxonomy	TaxID	Taxa	bbmap count	Path	Category
LHT10132_1	0	199	2	G	108311	Paraorygmatobothrium	384	Pulmomary oedema - histo pending	No mention
LHT10019_1	0.04	18032	1255	G	108311	Paraorygmatobothrium	-	Unknown - metabolic bone disease?	No mention
HGST_Sp	0	2872	2219	G	1819821	Neospirorchis	-	-	No mention
HGST_Sp	0	3891	0	G	290752	Learedius	-	-	No mention
HGST_Sp	0.01	5672	5269	G	45377	Hapalotrema	-	-	No mention
HGST_Lu	0.01	3255	3088	G	1819821	Neospirorchis	-	-	No mention
HGST_Lu	0	1232	0	G	290752	Learedius	-	-	No mention
HGST_Br	0.01	5377	5312	G	1819821	Neospirorchis	-	-	No mention
HGST_Br	0	377	0	G	290752	Learedius	409	-	No mention
HBT13922_1	0.01	7714	7659	G	1819821	Neospirorchis	-	The young turtle was euthanased after becoming moribund despite care when found stranded and emaciated. The animal's emaciated state was most likely associated with a large, annular fibrinoid ring of apparent inflammation at the oesophageal-gastric junction. The remains had been frozen-thawed and impression smears of the tissue were unrewarding. The mass nearly completely obstructed the oesophage…	No mention
HBT13494_1	0.06	32752	1885	G	45377	Hapalotrema	-	The cause of the turtle's profoundly emaciated state was not clear on gross post mortem examination. The severity of epibiota coating suggests that the animal was floating for a considerable period of time before being found. ; The turtle had trematodes in the stomach that are larger than any seen in Hawksbill turtles in this area in the past. These parasites were not associated with gross morpho…	Deleterious
HBT12800_1	0.01	12939	12818	G	1819821	Neospirorchis	-	On necropsy, the coelomic cavity contained a moderate, straw-coloured, viscous effusion, and fibrin strands were loosely adhered to serosal surfaces, suggestive of sepsis. A focal area of the proximal large intestine was characterised by red mucosal discolouration, compatible with enteritis and suggesting a possible entry point of bacterial infection. The lungs were bilaterally prominent, heavy a…	No mention
HBT12800_1	0	714	53	G	45377	Hapalotrema	-	On necropsy, the coelomic cavity contained a moderate, straw-coloured, viscous effusion, and fibrin strands were loosely adhered to serosal surfaces, suggestive of sepsis. A focal area of the proximal large intestine was characterised by red mucosal discolouration, compatible with enteritis and suggesting a possible entry point of bacterial infection. The lungs were bilaterally prominent, heavy a…	No mention
HBT12168_1	0.02	16874	1682	G	108311	Paraorygmatobothrium	-	Emaciation; Coelomitis - acute; Obstipation - subacute; 1. Focal granuloma; 2. Larval cestodiasis	Deleterious
HBT12168_1	0.03	33947	0	G	116770	Callitetrarhynchus	-	Emaciation; Coelomitis - acute; Obstipation - subacute; 1. Focal granuloma; 2. Larval cestodiasis	Deleterious
HBT11546_1	0.01	9297	755	G	45377	Hapalotrema	-	Euthanasia; Emaciation; Disseminated spirorchidiasis; Pneumonia, multifocal, mild, chronic; Abundant trematode eggs are present in most tissues, including the brain, lung, liver, spleen, kidney and gastrointestinal tract, accompanied by a granulatomous inflammatory response, occasionally forming disruptive granulomas. The widely disseminated distribution of the eggs and accompanying vascular chan…	Causing
HBT10220_1	0.03	18514	1942	G	45377	Hapalotrema	-	The turtle was suspected to have pneumonia based on clinical examination and radiography. Gross post mortem examination identified bilateral pneumonia, but with a more diffuse interstitial pattern in the right lung and more multifocal in the left lung. These findings were confirmed with histological examination, where there were extensive smaller mycobacterial granulomas throughout the interstiti…	Reports incidental
GST9029_1	0	1548	1208	G	45377	Hapalotrema	-	The green turtle was euthanased due to severe osteomyelitis of the plastron and gastrointestinal obstruction. The plastron lesion was severe and had eroded entirely through the bone, to the level of the coelomic membrane. There was no evidence of gastrointestinal obstruction on post mortem examination.; The green turtle however did have severe inflammation of the aortic wall and clot formation in…	Reports incidental
GST8881_1	0	1436	650	G	1819821	Neospirorchis	-	Morbidity and mortality was attributed to the combination of emaciation, myxozoan infection, and bacterial pneumonia. Many tissues, most notably skeletal muscle and spleen, contained structures interpreted as myxozoan cysts that were frequently associated with a profound inflammatory response and necrosis. The lungs were multifocally obliterated by coalescing granulomas and although intralesional…	Reports incidental
GST8881_1	0	668	0	G	290752	Learedius	616	Morbidity and mortality was attributed to the combination of emaciation, myxozoan infection, and bacterial pneumonia. Many tissues, most notably skeletal muscle and spleen, contained structures interpreted as myxozoan cysts that were frequently associated with a profound inflammatory response and necrosis. The lungs were multifocally obliterated by coalescing granulomas and although intralesional…	Reports incidental
GST13923_1	0.01	3120	170	G	1819821	Neospirorchis	-	Cranial and cervical oedema and congestion - marked, extensive, acute - entrapment; Pleural granulomas - focal, mild, chronic; Small intestinal granulomas - multifocal, mild, chronic; The subadult female turtle was in excellent condition with a stomach and intestinal tract filled with ingesta. The pattern of the animal being in excellent condition, with no significant internal lesions, but a prof…	Reports incidental
GST13889_1	0	188	38	G	1819821	Neospirorchis	305	The turtle was found stranded in an emaciated state. On examination, individual plates of the plastron and carapace had moved and twisted such that their bony protuberances punctured the external keratin and the body wall and coelomic membrane, allowing gas exchange and the ingress of microbes.; The cause of the animal's profoundly emaciated state was not apparent during gross post mortem examina…	No mention
GST12714_1	0	768	695	G	1819821	Neospirorchis	-	Gross findings were most significant within the heart and great vessels, where the pulmonary trunk and left aorta were partially occluded by a prominent thrombus. This was associated with marked hydropericardium and mesenteric oedema. These findings are consistent with intravascular trematodiasis (spirorchid sp.) and similar to findings seen in green and hawksbill turtles from the NSW south and c…	Causing
GST12687_1	0.09	112029	25333	G	1819821	Neospirorchis	-	Consistent with necropsy findings in recently examined green and hawksbill turtles, gross changes were most significant within the gastrointestinal tract, which was characterised by multifocal areas of congestion and ulceration. Depleted fat deposits and muscle mass were suggestive of a chronic period of negative energy balance; however, lesions within the gastrointestinal tract were more consist…	Causing
GST12687_1	0	196	0	G	290752	Learedius	306	Consistent with necropsy findings in recently examined green and hawksbill turtles, gross changes were most significant within the gastrointestinal tract, which was characterised by multifocal areas of congestion and ulceration. Depleted fat deposits and muscle mass were suggestive of a chronic period of negative energy balance; however, lesions within the gastrointestinal tract were more consist…	Causing
GST12671_1	0.01	8191	8149	G	1819821	Neospirorchis	-	Necropsy changes are most significant within the gastrointestinal tract, where extensive necrosis and haemorrhage are associated with a heavy helminth burden. These changes are similar to those present within subadult green turtles found in similar states of emaciation and morbidity on Bondi and Maitland Bay Beaches. Histopathology is pending to further characterise gross changes and findings wil…	Deleterious
GST12045_1_12096_1	0.06	54642	37466	F	5799	Eimeriidae	-	Consistent with clinical findings, histologic changes are most pronounced within sections of brain, which are characterised by multifocal, randomly distributed areas of acute malacia and gliosis. Rarely, small numbers of free, individual zoites are present within foci of malacia. Elsewhere, coccidial meronts within the neuropil are associated with a sparse glial reaction. These findings are chara…	Causing
GST12045_1_12096_1	0.03	28443	24064	G	1819821	Neospirorchis	-	Consistent with clinical findings, histologic changes are most pronounced within sections of brain, which are characterised by multifocal, randomly distributed areas of acute malacia and gliosis. Rarely, small numbers of free, individual zoites are present within foci of malacia. Elsewhere, coccidial meronts within the neuropil are associated with a sparse glial reaction. These findings are chara…	Causing
GST11478_1_16R047	0	323	319	G	1819821	Neospirorchis	389	No other report than entaglement	No mention
GST11478_1_16R047	0	240	0	G	290752	Learedius	220	No other report than entaglement	No mention
GST11477_1_16R048	0.02	7850	7097	G	45377	Hapalotrema	-	No other report than entaglement	No mention
GST10845_1	0.42	180303	104310	F	5799	Eimeriidae	-	The turtle was found in an emaciated state and died shortly after admission to hospital. Upon post mortem examination the turtle was found to have severe inflammation throughout the gastrointestinal tract associated with trematode parasites. Similar lesions have been seen with intestinal coccidiosis, but no coccidia were evident within intestinal scrapings. Similar cases of enterocolitis in green…	Deleterious
GST10471_1	0	1826	1738	G	1819821	Neospirorchis	-	The turtle was dead on arrival to Taronga Wildlife Hospital. The animal was found to be profoundly emaciated and with a very soft shell, both consistent with long-term malnutrition.; The turtle had inflammation and necrosis of the aorta associated with the presence of trematode parasites - presumed spirorchid parasites. The turtle also had inflammation throughout the coelomic cavity consistent wi…	Causing
GST10471_1	0	713	62	G	45377	Hapalotrema	-	The turtle was dead on arrival to Taronga Wildlife Hospital. The animal was found to be profoundly emaciated and with a very soft shell, both consistent with long-term malnutrition.; The turtle had inflammation and necrosis of the aorta associated with the presence of trematode parasites - presumed spirorchid parasites. The turtle also had inflammation throughout the coelomic cavity consistent wi…	Causing
GST10185_1	0	191	4	G	1819821	Neospirorchis	209	The turtle was markedly emaciated and had severe necrosis and inflammation throughout the oesophagus and stomach. The cause of these lesions is uncertain as there were changes in the epithelium adjacent to the necrosis that were dysplastic and somewhat similar to what one might see in a papilloma. The gastric lesions however seemed to be associated with burrowing trematodes.; The turtle had multi…	Deleterious
