## Supplementary Tables S5 for "Metatranscriptomic Identification of Co- and Incidental Infections in Marine Turtles Reveals Complex Disease Aetiologies"

### Sheet: Sheet1
Supplementary Table 5. Bacterial toxin hits to the Toxinome database (Danov et al., 2023) and their read abundance.
Library	Contig ID	Length	Uniprot_gene_id	Match	Identity	Match_bp	E-value	Expected_count	TPM
GST10189_1	k141_252050	427	2528329554	2528329554 Vib18DRAFT1_03713 RtxA repeat-containing protein [Vibrio sp. ZOR0018]	100	142	8.76e-89	3	0.15
GST10189_1	k141_379450	377	2694383408	2694383408 Ga0119331_102013 RTX toxin RtxA [Vibrio cholerae sv. Inaba A481]	100	49	2.01e-21	2	0.13
GST10189_1	k141_33587	1005	650907615	650907615 VAA_02111 ToxR [Vibrio anguillarum sv. O1 775]	99.7	288	1.5e-196	13	0.17
GST10471_1	k141_59707	844	2650351873	2650351873 Ga0104774_118718 Zonular occludens toxin (Zot) [Betaproteobacteria FSWF8 bin_13]	100	280	4.68e-208	10	0.12
GST10471_1	k141_18514	533	2581526419	2581526419 NoneDRAFT_04803 Hemolysin-type calcium-binding repeat-containing protein [Vibrio harveyi VHJR7]	100	177	7.96e-107	5	0.11
GST10471_1	k141_128689	455	2581526419	2581526419 NoneDRAFT_04803 Hemolysin-type calcium-binding repeat-containing protein [Vibrio harveyi VHJR7]	100	151	2.35e-96	3	0.09
GST10471_1	k141_14472	424	2650350979	2650350979 Ga0104774_112016 zona occludens toxin [Betaproteobacteria FSWF8 bin_13]	100	140	1.02e-94	1	0.03
GST10471_1	k141_172501	327	2650350979	2650350979 Ga0104774_112016 zona occludens toxin [Betaproteobacteria FSWF8 bin_13]	100	94	1.04e-59	4	0.25
GST10471_1	k141_188730	400	2581526419	2581526419 NoneDRAFT_04803 Hemolysin-type calcium-binding repeat-containing protein [Vibrio harveyi VHJR7]	99.2	131	5.16e-75	8	0.31
GST10845_1	k141_34603	525	2650351873	2650351873 Ga0104774_118718 Zonular occludens toxin (Zot) [Betaproteobacteria FSWF8 bin_13]	100	170	1.2e-117	6	0.22
GST10845_1	k141_248782	506	2650351873	2650351873 Ga0104774_118718 Zonular occludens toxin (Zot) [Betaproteobacteria FSWF8 bin_13]	100	153	3.55e-108	3	0.12
GST10845_1	k141_114507	518	2530514694	2530514694 HMPREF1171_03931 Aerolysin toxin [Aeromonas hydrophila SSU]	99.4	172	1.3e-124	12	0.44
GST10845_1	k141_272198	415	2566969023	2566969023 F878DRAFT_02981 Aerolysin/Pertussis toxin (APT) domain-containing protein [Aeromonas hydrophila 145]	99.2	128	8.47e-86	5	0.28
GST10845_1	k141_118535	306	2553356080	2553356080 F883DRAFT_00775 exotoxin A [Aeromonas hydrophila 277]	97.7	86	4.77e-49	3	0.34
GST10845_1	k141_117082	560	650805235	650805235 B565_0801 RTX protein [Aeromonas veronii B565]	87.6	186	3.88e-95	5	0.16
GST10845_1	k141_61131	325	650805235	650805235 B565_0801 RTX protein [Aeromonas veronii B565]	83.3	108	3.08e-52	2	0.19
GST10845_1	k141_288758	2412	2525955511	2525955511 AaquA_010100009642 Leukocidin/Hemolysin toxin family protein [Aeromonas aquariorum AAK1]	100	621	0	89	0.46
GST10845_1	k141_175783	1547	2650350979	2650350979 Ga0104774_112016 zona occludens toxin [Betaproteobacteria FSWF8 bin_13]	100	187	1.93e-128	40	0.34
GST11477_1_16R048	k141_3405	315	2650351873	2650351873 Ga0104774_118718 Zonular occludens toxin (Zot) [Betaproteobacteria FSWF8 bin_13]	100	104	3.46e-70	1	0.05
GST11477_1_16R048	k141_30625	1362	2631897480	2631897480 Ga0077594_12036 thiol-activated cytolysin [Clostridium butyricum NOR 33234]	99.1	450	0	30	0.15
GST11477_1_16R048	k141_46215	746	2650350979	2650350979 Ga0104774_112016 zona occludens toxin [Betaproteobacteria FSWF8 bin_13]	100	53	1.2e-29	27	0.29
GST11477_1_16R048	k141_17125	1050	2650350979	2650350979 Ga0104774_112016 zona occludens toxin [Betaproteobacteria FSWF8 bin_13]	100	82	4.52e-46	23	0.16
GST11478_1_16R047	k141_37494	353	2663143776	2663143776 Ga0111898_1031574 thiol-activated cytolysin [Clostridium sordellii SSCC33587]	100	117	1.42e-81	5	0.63
GST11478_1_16R047	k141_48878	1000	2650350979	2650350979 Ga0104774_112016 zona occludens toxin [Betaproteobacteria FSWF8 bin_13]	100	60	3.67e-29	15	0.36
GST11478_1_16R047	k141_53905	968	2650351873	2650351873 Ga0104774_118718 Zonular occludens toxin (Zot) [Betaproteobacteria FSWF8 bin_13]	100	194	1.63e-133	15	0.38
GST11478_1_16R047	k141_37036	306	2650350979	2650350979 Ga0104774_112016 zona occludens toxin [Betaproteobacteria FSWF8 bin_13]	100	101	3.9e-60	5	0.9
GST11478_1_16R047	k141_43798	473	2650350979	2650350979 Ga0104774_112016 zona occludens toxin [Betaproteobacteria FSWF8 bin_13]	100	157	2.28e-111	4	0.28
GST11478_1_16R047	k141_4166	1265	2650350979	2650350979 Ga0104774_112016 zona occludens toxin [Betaproteobacteria FSWF8 bin_13]	100	118	1.54e-76	45	0.81
GST11478_1_16R047	k141_101	859	2650351873	2650351873 Ga0104774_118718 Zonular occludens toxin (Zot) [Betaproteobacteria FSWF8 bin_13]	100	127	7.75e-85	35	1.02
GST11478_1_16R047	k141_1806	1121	2545544369	2545544369 H476_2174 thiol-activated cytolysin [Clostridium sordellii VPI 9048]	100	373	1.4e-260	34	0.71
GST11478_1_16R047	k141_14245	1354	2672228241	2672228241 Ga0112103_106820 hypothetical protein [Clostridium botulinum CDC48719]	80.4	331	1.34e-193	100	1.67
GST12018_1	k141_110154	385	2650350979	2650350979 Ga0104774_112016 zona occludens toxin [Betaproteobacteria FSWF8 bin_13]	100	53	2.41e-31	4	0.18
GST12687_1	k141_241803	2543	2650351873	2650351873 Ga0104774_118718 Zonular occludens toxin (Zot) [Betaproteobacteria FSWF8 bin_13]	100	324	5.35e-230	94	0.1
GST12687_1	k141_37750	962	2650350979	2650350979 Ga0104774_112016 zona occludens toxin [Betaproteobacteria FSWF8 bin_13]	100	49	8.17e-26	44	0.14
GST12687_1	k141_307504	2775	2650350979	2650350979 Ga0104774_112016 zona occludens toxin [Betaproteobacteria FSWF8 bin_13]	98.7	238	5.93e-159	89	0.08
GST12714_1	k141_128224	534	2650350979	2650350979 Ga0104774_112016 zona occludens toxin [Betaproteobacteria FSWF8 bin_13]	99.3	151	1.69e-96	2	0.05
GST12714_1	k141_290064	1561	2650350979	2650350979 Ga0104774_112016 zona occludens toxin [Betaproteobacteria FSWF8 bin_13]	100	159	1.97e-106	41	0.27
GST12714_1	k141_311455	1487	2650351873	2650351873 Ga0104774_118718 Zonular occludens toxin (Zot) [Betaproteobacteria FSWF8 bin_13]	100	317	1.2e-231	35	0.24
GST12714_1	k141_7848	698	2714013518	2714013518 Ga0124564_110443 RelE toxin of RelE / RelB toxin-antitoxin system [Proteus mirabilis 25933 GTA]	90.8	109	1.71e-60	23	0.42
GST13829_1	k141_243483	336	2650350979	2650350979 Ga0104774_112016 zona occludens toxin [Betaproteobacteria FSWF8 bin_13]	100	51	9.13e-30	7	0.5
GST13889_1	k141_158921	403	2708824570	2708824570 Ga0136725_102209 exotoxin A [Aeromonas hydrophilia RU34A]	100	134	1.94e-87	7	0.42
GST13889_1	k141_393747	538	2650351873	2650351873 Ga0104774_118718 Zonular occludens toxin (Zot) [Betaproteobacteria FSWF8 bin_13]	100	165	1.04e-117	3	0.1
GST13889_1	k141_78654	329	2729006330	2729006330 Ga0127147_109948 haemolytic enterotoxin (HBL) [Aeromonas hydrophila TN-97-08]	97.2	109	1.57e-61	4	0.39
GST13889_1	k141_257367	2418	2553011223	2553011223 AH8DRAFT_02892 Leukocidin/Hemolysin toxin family protein [Aeromonas hydrophila SNUFPC-A8]	99.4	621	0	146	0.72
GST13889_1	k141_26045	485	2743512429	2743512429 Ga0132579_1005210 hemolysin type calcium-binding protein [Aeromonas salmonicida salmonicida JF3224]	88.5	113	4.83e-58	21	0.87
GST13889_1	k141_18323	1306	2553011012	2553011012 AH8DRAFT_02681 exotoxin A [Aeromonas hydrophila SNUFPC-A8]	98	403	1.44e-282	33	0.33
GST14402_1	k141_69119	744	2650351873	2650351873 Ga0104774_118718 Zonular occludens toxin (Zot) [Betaproteobacteria FSWF8 bin_13]	100	173	6.47e-123	7	0.07
GST14402_1	k141_110061	513	2650350979	2650350979 Ga0104774_112016 zona occludens toxin [Betaproteobacteria FSWF8 bin_13]	100	159	9.65e-112	17	0.3
HBT12168_1	k141_257743	894	2650351873	2650351873 Ga0104774_118718 Zonular occludens toxin (Zot) [Betaproteobacteria FSWF8 bin_13]	100	70	2.46e-38	14	0.04
HBT12168_1	k141_438334	622	2650350979	2650350979 Ga0104774_112016 zona occludens toxin [Betaproteobacteria FSWF8 bin_13]	100	64	6.4e-38	13	0.06
HBT12168_1	k141_436830	552	2650350979	2650350979 Ga0104774_112016 zona occludens toxin [Betaproteobacteria FSWF8 bin_13]	100	155	2.47e-108	5	0.03
HBT12168_1	k141_497155	383	2650350979	2650350979 Ga0104774_112016 zona occludens toxin [Betaproteobacteria FSWF8 bin_13]	100	113	6.16e-69	2	0.02
HBT12168_1	k141_131521	809	2657820624	2657820624 Ga0106703_171423 hemolysin [Aeromonas hydrophila FDAARGOS_78]	99.6	230	8.06e-170	19	0.06
HBT12168_1	k141_330448	483	2553356080	2553356080 F883DRAFT_00775 exotoxin A [Aeromonas hydrophila 277]	99.4	157	1.07e-103	3	0.02
HBT12168_1	k141_305699	609	2657820624	2657820624 Ga0106703_171423 hemolysin [Aeromonas hydrophila FDAARGOS_78]	98.9	177	8.84e-121	8	0.04
HBT12168_1	k141_422861	362	647256834	647256834 VDA_000160 cytolysin and hemolysin HlyA Pore-forming toxin [Photobacterium damselae damselae CIP 102761]	97.3	73	2.68e-35	12	0.14
HBT12168_1	k141_199329	487	647254950	647254950 VDA_002820 putative RTX toxin [Photobacterium damselae damselae CIP 102761]	94.4	162	4.44e-94	6	0.04
HBT12168_1	k141_205506	443	650805235	650805235 B565_0801 RTX protein [Aeromonas veronii B565]	92.5	134	2.05e-72	1	0.01
HBT12168_1	k141_304332	350	2650351873	2650351873 Ga0104774_118718 Zonular occludens toxin (Zot) [Betaproteobacteria FSWF8 bin_13]	89.3	103	8.44e-59	4	0.05
HBT12168_1	k141_281411	840	650805235	650805235 B565_0801 RTX protein [Aeromonas veronii B565]	89.2	279	2.07e-152	14	0.04
HBT12168_1	k141_305471	1543	2553357287	2553357287 F883DRAFT_01983 Aerolysin/Pertussis toxin (APT) domain-containing protein [Aeromonas hydrophila 277]	99.8	493	0	92	0.13
HBT12168_1	k141_287376	2127	647254929	647254929 VDA_002799 delta endotoxin [Photobacterium damselae damselae CIP 102761]	98.9	544	0	87	0.08
HBT12168_1	k141_308787	597	647254534	647254534 VDA_002420 cytolysin and hemolysin HlyA Pore-forming toxin [Photobacterium damselae damselae CIP 102761]	98.4	189	1.13e-130	31	0.14
HBT12168_1	k141_83755	1113	2775057818	2775057818 Ga0176155_101421 hemolytic toxin-like protein [Photobacterium damselae BT-6]	98.3	294	3.89e-202	25	0.05
HBT12168_1	k141_356615	1201	2553369754	2553369754 F880DRAFT_01227 Leukocidin/Hemolysin toxin family protein [Aeromonas hydrophila 187]	93.1	202	6.02e-118	44	0.08
HBT12734_1	k141_54045	2333	2650351873	2650351873 Ga0104774_118718 Zonular occludens toxin (Zot) [Betaproteobacteria FSWF8 bin_13]	100	324	4.39e-232	254	0.72
HBT12734_1	k141_12254	2126	2650350979	2650350979 Ga0104774_112016 zona occludens toxin [Betaproteobacteria FSWF8 bin_13]	100	79	2.87e-41	278	0.87
HBT12734_1	k141_40655	533	2650350979	2650350979 Ga0104774_112016 zona occludens toxin [Betaproteobacteria FSWF8 bin_13]	100	176	2.1e-120	39	0.68
HBT12800_1	k141_95046	1639	2650350979	2650350979 Ga0104774_112016 zona occludens toxin [Betaproteobacteria FSWF8 bin_13]	100	102	2.79e-62	355	3.74
HBT12800_1	k141_3950	1206	2687476614	2687476614 Ga0123610_111839 HigB_toxin, RelE-like toxic component of a toxin-antitoxin system [Klebsiella oxytoca JKo3]	100	86	5.47e-52	186	2.81
HBT12800_1	k141_60546	422	2547836855	2547836855 CFBDRAFT_02984 toxin CptA [Citrobacter freundii ballerup 7851]	100	89	4.84e-59	41	2.83
HBT12800_1	k141_71561	665	2650351873	2650351873 Ga0104774_118718 Zonular occludens toxin (Zot) [Betaproteobacteria FSWF8 bin_13]	100	132	1.75e-86	35	1.15
HBT12800_1	k141_113243	318	2531865948	2531865948 MUQ_04338 Hemolysin-type calcium-binding repeat-containing protein [Vibrio harveyi CAIM 1792]	100	105	3.43e-61	21	2.68
HBT12800_1	k141_36321	855	2650350979	2650350979 Ga0104774_112016 zona occludens toxin [Betaproteobacteria FSWF8 bin_13]	99.4	170	2.33e-117	159	3.69
HBT12800_1	k141_95827	2507	2650351873	2650351873 Ga0104774_118718 Zonular occludens toxin (Zot) [Betaproteobacteria FSWF8 bin_13]	98	196	7e-130	595	3.91
HBT13540_1	k141_434720	663	2650350979	2650350979 Ga0104774_112016 zona occludens toxin [Betaproteobacteria FSWF8 bin_13]	100	132	9.85e-90	11	0.17
HBT13540_1	k141_305207	304	2650350979	2650350979 Ga0104774_112016 zona occludens toxin [Betaproteobacteria FSWF8 bin_13]	100	97	3.18e-62	3	0.2
HBT13540_1	k141_262570	604	2650351873	2650351873 Ga0104774_118718 Zonular occludens toxin (Zot) [Betaproteobacteria FSWF8 bin_13]	100	176	7.72e-126	1	0.02
HBT13540_1	k141_47655	322	2650351873	2650351873 Ga0104774_118718 Zonular occludens toxin (Zot) [Betaproteobacteria FSWF8 bin_13]	100	101	4.48e-69	1	0.06
HBT13540_1	k141_8036	882	2650350979	2650350979 Ga0104774_112016 zona occludens toxin [Betaproteobacteria FSWF8 bin_13]	100	107	7.79e-70	42	0.45
HBT9738_1	k141_143105	551	2650351873	2650351873 Ga0104774_118718 Zonular occludens toxin (Zot) [Betaproteobacteria FSWF8 bin_13]	100	124	1.51e-84	14	1.12
HBT9738_1	k141_125940	351	2650350979	2650350979 Ga0104774_112016 zona occludens toxin [Betaproteobacteria FSWF8 bin_13]	100	117	1.64e-71	10	1.87
HBT9738_1	k141_117883	970	2650351873	2650351873 Ga0104774_118718 Zonular occludens toxin (Zot) [Betaproteobacteria FSWF8 bin_13]	100	194	1.69e-133	8	0.29
HBT9738_1	k141_176060	354	2581526419	2581526419 NoneDRAFT_04803 Hemolysin-type calcium-binding repeat-containing protein [Vibrio harveyi VHJR7]	100	118	1.07e-67	7	1.29
HBT9738_1	k141_87550	386	2553888657	2553888657 H272DRAFT_04953 Hemolysin-type calcium-binding repeat-containing protein [Vibrio harveyi AOD131]	98.9	93	6.55e-54	12	1.83
HBT9738_1	k141_151420	416	2570332919	2570332919 NoneDRAFT_02139 T1SS-143 domain-containing protein [Vibrio jasicida 090810c]	83.9	137	1.06e-65	5	0.66
HBT9738_1	k141_178278	690	2551482068	2551482068 A3UIDRAFT_05875 toxin YoeB [Vibrio harveyi ZJ0603]	100	89	1.38e-61	54	3.07
HBT9738_1	k141_131157	997	2650350979	2650350979 Ga0104774_112016 zona occludens toxin [Betaproteobacteria FSWF8 bin_13]	100	195	3.71e-137	23	0.8
HBT9738_1	k141_124297	1820	2581526419	2581526419 NoneDRAFT_04803 Hemolysin-type calcium-binding repeat-containing protein [Vibrio harveyi VHJR7]	99.4	487	1.21e-316	68	1.15
HGST_Br	k141_167259	318	2650350979	2650350979 Ga0104774_112016 zona occludens toxin [Betaproteobacteria FSWF8 bin_13]	100	105	7.9e-71	2	0.21
LHT10132_1	k141_356170	977	2650351873	2650351873 Ga0104774_118718 Zonular occludens toxin (Zot) [Betaproteobacteria FSWF8 bin_13]	100	70	3.67e-38	11	0.34
