## Supplementary Tables S6 for "Metatranscriptomic Identification of Co- and Incidental Infections in Marine Turtles Reveals Complex Disease Aetiologies"

### Sheet: Sheet1
Supplementary Table 6. Overview of virus contigs detected in this study.
Contig ID	Length	Accession	Match	Identity	Match_bp	E-value	Family	Vertebrate Associated?	Expected_count	TPM
k141_116159_LHT14132_1_flag1_multi4_0000_len825	825	AVM87159.1	AVM87159.1 capsid protein [Wenling pterygotrigla hemisticta astrovirus]	31.4	207	1.58e-17	Astroviridae	Vertebrate	9	0.28
k141_1417_HBT12168_1_flag1_multi177_0000_len6743	6743	AVM87158.1	AVM87158.1 ORF1ab [Wenling pterygotrigla hemisticta astrovirus]	53.9	475	1.94e-151	Astroviridae	Vertebrate	3120	0.87
k141_16804_LHT10019_1_flag0_multi32_8135_len1514	1514	AVM87158.1	AVM87158.1 ORF1ab [Wenling pterygotrigla hemisticta astrovirus]	54.7	453	3.57e-165	Astroviridae	Vertebrate	322	9.14
k141_16842_LHT10019_1_flag0_multi71_1766_len4570	4570	AVM87158.1	AVM87158.1 ORF1ab [Wenling pterygotrigla hemisticta astrovirus]	53.9	475	4.04e-155	Astroviridae	Vertebrate	1227.5	10.36
k141_21863_LHT10019_1_flag0_multi95_8943_len2185	2185	AVM87159.1	AVM87159.1 capsid protein [Wenling pterygotrigla hemisticta astrovirus]	42.5	402	2.14e-81	Astroviridae	Vertebrate	935	17.47
k141_338661_HBT13540_1_flag1_multi532_0000_len9144	9144	AVM87158.1	AVM87158.1 ORF1ab [Wenling pterygotrigla hemisticta astrovirus]	53.9	475	1.86e-150	Astroviridae	Vertebrate	13304.3	10.83
k141_37074_LHT10019_1_flag0_multi39_4163_len3081	3081	AVM87158.1	AVM87158.1 ORF1ab [Wenling pterygotrigla hemisticta astrovirus]	35.1	348	4.05e-33	Astroviridae	Vertebrate	633.9	8.13
k141_488706_HBT13540_1_flag1_multi4_3173_len1594	1594	AVM87159.1	AVM87159.1 capsid protein [Wenling pterygotrigla hemisticta astrovirus]	39.6	338	9.4e-63	Astroviridae	Vertebrate	128	0.67
k141_71547_LHT14132_1_flag1_multi12_0000_len4326	4326	AVM87158.1	AVM87158.1 ORF1ab [Wenling pterygotrigla hemisticta astrovirus]	53.9	475	4.32e-156	Astroviridae	Vertebrate	175	0.81
k141_220654_GST8870_1_flag1_multi8_0000_len1105	1105	AHX24377.1	AHX24377.1 polyprotein [Atlantic salmon calicivirus]	83.4	368	1.5e-212	Caliciviridae	Vertebrate	21	0.32
k141_126510_HGST_Li_flag1_multi47_8849_len9531	9531	UVD41733.1	UVD41733.1 polyprotein [Hepacivirus sp.]	95.2	2843	0	Hepacivirus	Vertebrate	2933	49.29
k141_26943_HBT12734_1_flag1_multi201_0000_len9409	9409	UVD41733.1	UVD41733.1 polyprotein [Hepacivirus sp.]	76.5	2850	0	Hepacivirus	Vertebrate	5265	3.48
k141_295754_GST8472_1_flag1_multi1_6311_len740	740	UVD41733.1	UVD41733.1 polyprotein [Hepacivirus sp.]	81.5	54	1.09e-14	Hepacivirus	Vertebrate	6	0.09
k141_45103_GST8472_1_flag1_multi79_0000_len10068	10068	UVD41733.1	UVD41733.1 polyprotein [Hepacivirus sp.]	95.6	2843	0	Hepacivirus	Vertebrate	2504	2.11
k141_375891_LHT10132_1_flag1_multi6_0000_len884	884	WWQ49644.1	WWQ49644.1 MAG: nonstructural polyprotein, partial [Rainbow skink hepevirus]	42.7	286	4.21e-55	Hepeviridae	Vertebrate	16	0.57
k141_40311_LHT10132_1_flag1_multi7_0000_len723	723	DAZ91124.1	DAZ91124.1 TPA_asm: nonstructural protein, partial [Red-eared slider hepevirus]	65.1	215	2.86e-95	Hepeviridae	Vertebrate	18	0.84
k141_449990_HGST_Sp_flag1_multi329_0000_len7101	7101	AVM87261.1	AVM87261.1 nonstructural polyprotein [Dongbei arctic lamprey hepevirus]	31.2	1387	1.64e-148	Hepeviridae	Vertebrate	6239	14.11
k141_52112_GST11477_1_16R048_flag1_multi275_0000_len6186	6186	AVM87261.1	AVM87261.1 nonstructural polyprotein [Dongbei arctic lamprey hepevirus]	31.2	1387	1.01e-149	Hepeviridae	Vertebrate	5139	4.98
k141_456231_HGST_Sp_flag1_multi13_0000_len719	719	QOL70860.1	QOL70860.1 RNA-dependent RNA polymerase, partial [Berlin bat mononegavirus]	58.1	160	1.88e-59	Mononegavirales	Vertebrate	30	0.92
k141_1376_GST11477_1_16R048_flag1_multi26_0000_len8157	8157	DAZ87986.1	DAZ87986.1 TPA_asm: RNA-dependent RNA polymerase [Taeniapi tapwovirus]	39	1442	1.53e-287	Mononegavirales; Nyamiviridae	Vertebrate	678	0.49
k141_167772_HGST_Sp_flag1_multi16_0000_len967	967	YP_009342311.1	YP_009342311.1 RNA-dependent RNA polymerase [Wenzhou tapeworm virus 1] >APG78764.1 RNA-dependent RNA polymerase [Wenzhou tapeworm virus 1]	47.5	320	1.23e-84	Mononegavirales; Nyamiviridae	Vertebrate	45	0.93
k141_25086_HGST_Sp_flag1_multi21_0000_len1627	1627	DAZ87986.1	DAZ87986.1 TPA_asm: RNA-dependent RNA polymerase [Taeniapi tapwovirus]	35.7	487	8.24e-73	Mononegavirales; Nyamiviridae	Vertebrate	90	0.99
k141_311820_HBT13494_1_flag0_multi4_9446_len1730	1730	DAZ87986.1	DAZ87986.1 TPA_asm: RNA-dependent RNA polymerase [Taeniapi tapwovirus]	45.4	533	1.59e-139	Mononegavirales; Nyamiviridae	Vertebrate	21	0.41
k141_188466_GST8472_1_flag1_multi6_0000_len788	788	APG77865.1	APG77865.1 polymerase PB1 [Beihai orthomyxo-like virus 1]	47.5	261	1.65e-66	Orthomyxoviridae	Vertebrate	13	0.19
k141_189733_GST8472_1_flag1_multi8_0000_len922	922	APG77865.1	APG77865.1 polymerase PB1 [Beihai orthomyxo-like virus 1]	41.2	284	4.16e-64	Orthomyxoviridae	Vertebrate	25	0.29
k141_2717_GST8472_1_flag1_multi7_0000_len2266	2266	APG77867.1	APG77867.1 polymerase PA [Beihai orthomyxo-like virus 1]	33.4	805	1.24e-104	Orthomyxoviridae	Vertebrate	50	0.2
k141_146760_LHT8339_1_flag1_multi9_0000_len1236	1236	XHA87591.1	XHA87591.1 MAG: hypothetical protein [Qianjiang picobirna-like virus 2]	83.7	184	1.68e-95	Picobirnaviridae	Vertebrate	19	0.26
k141_162417_GST14402_1_flag1_multi14_0000_len1054	1054	XHA87591.1	XHA87591.1 MAG: hypothetical protein [Qianjiang picobirna-like virus 2]	83.7	184	2.21e-96	Picobirnaviridae	Vertebrate	34	0.21
k141_208663_GST12687_1_flag1_multi17_4739_len1272	1272	XHA87591.1	XHA87591.1 MAG: hypothetical protein [Qianjiang picobirna-like virus 2]	83.7	184	2.49e-95	Picobirnaviridae	Vertebrate	74	0.17
k141_26277_LHT10019_1_flag1_multi20_0000_len1207	1207	XHA87591.1	XHA87591.1 MAG: hypothetical protein [Qianjiang picobirna-like virus 2]	83.7	184	1.25e-95	Picobirnaviridae	Vertebrate	157	5.84
k141_388794_GST12018_1_flag1_multi7_5160_len1515	1515	UAW00677.1	UAW00677.1 MAG: RNA-dependent RNA polymerase [Porcine picobirnavirus]	60.5	471	5.46e-203	Picobirnaviridae	Vertebrate	34	0.2
k141_561424_GST12045_1_12096_1_flag1_multi31_5537_len905	905	XHA87591.1	XHA87591.1 MAG: hypothetical protein [Qianjiang picobirna-like virus 2]	71.1	135	8.56e-52	Picobirnaviridae	Vertebrate	16	0.22
k141_17918_GST11479_1_16R046_flag1_multi392_0000_len11909	11909	WGC86349.1	WGC86349.1 MAG: RNA polymerase [Bat tupavirus BS2]	52.4	2104	0	Rhabdoviridae	Vertebrate	13857	61.86
k141_39638_HBT13922_1_flag1_multi8_0000_len1222	1222	AVM87298.1	AVM87298.1 L protein [Fujian dimarhabdovirus]	46.6	393	4.62e-94	Rhabdoviridae	Vertebrate	35	0.77
k141_71894_HBT13922_1_flag1_multi10_0000_len823	823	WOC29236.1	WOC29236.1 L protein [Himastelon rhabdovirus 1]	51.1	272	2.36e-79	Rhabdoviridae	Vertebrate	32	1.16
k141_75247_HGST_Lu_flag1_multi8_0000_len792	792	WZH59351.1	WZH59351.1 MAG: RNA-dependent RNA polymerase [Ripablyj virus]	37.1	205	4.56e-31	Amabiliviricetes i.e., Narnaviridae	Invertebrate	25	0.64
k141_71000_HGST_Lu_flag1_multi11_0000_len790	790	XHA87453.1	XHA87453.1 MAG: putative RNA-dependent RNA polymerase [Qianjiang botourmia-like virus 59]	42.1	247	4.83e-42	Botourmiaviridae	Invertebrate	25	0.65
k141_108697_GST10845_1_flag1_multi119_0000_len6530	6530	WPV62125.1	WPV62125.1 MAG: RNA-dependent RNA polymerase [Jingmen bat bunyavirus 1]	37.9	2107	0	Bunyavirales	Invertebrate	3618.29	6.54
k141_111865_GST10845_1_flag1_multi76_0000_len1814	1814	WPV62125.1	WPV62125.1 MAG: RNA-dependent RNA polymerase [Jingmen bat bunyavirus 1]	23.3	583	5.41e-29	Bunyavirales	Invertebrate	967.89	6.89
k141_152926_GST10845_1_flag1_multi79_0000_len5099	5099	WPV62125.1	WPV62125.1 MAG: RNA-dependent RNA polymerase [Jingmen bat bunyavirus 1]	41.3	1652	0	Bunyavirales	Invertebrate	2602.52	6.08
k141_173700_HBT13540_1_flag1_multi7_0000_len1846	1846	AJG39240.1	AJG39240.1 RNA-dependent RNA polymerase [Jiangxia Mosquito Virus 1]	22.7	607	2.47e-20	Bunyavirales	Invertebrate	36	0.16
k141_215878_HBT13540_1_flag1_multi8_0000_len1122	1122	WPV74324.1	WPV74324.1 MAG: RNA-dependent RNA polymerase [Drosophila Sunshine bunyavirus]	43	386	1.37e-85	Bunyavirales	Invertebrate	28	0.22
k141_414984_GST12045_1_12096_1_flag1_multi5_0000_len1577	1577	WPV62125.1	WPV62125.1 MAG: RNA-dependent RNA polymerase [Jingmen bat bunyavirus 1]	23.4	462	1.21e-20	Bunyavirales	Invertebrate	29	0.21
k141_509428_GST12045_1_12096_1_flag1_multi5_0000_len715	715	WPV62125.1	WPV62125.1 MAG: RNA-dependent RNA polymerase [Jingmen bat bunyavirus 1]	60.9	238	2.24e-82	Bunyavirales	Invertebrate	13	0.25
k141_29176_GST11477_1_16R048_flag1_multi27_5856_len6207	6207	WVT44973.1	WVT44973.1 MAG: hypothetical protein, partial [Bunyavirales sp.]	41.7	2008	0	Bunyavirales; Phenuiviridae	Invertebrate	577	0.56
k141_37049_GST13923_1_flag1_multi10_0000_len854	854	WVT44973.1	WVT44973.1 MAG: hypothetical protein, partial [Bunyavirales sp.]	36.6	279	1.17e-48	Bunyavirales; Phenuiviridae	Invertebrate	22	0.52
k141_391404_HGST_Sp_flag1_multi44_0000_len6065	6065	WVT44973.1	WVT44973.1 MAG: hypothetical protein, partial [Bunyavirales sp.]	42.1	1977	0	Bunyavirales; Phenuiviridae	Invertebrate	706	1.88
k141_53722_GST12045_1_12096_1_flag1_multi4_0000_len716	716	WPV62125.1	WPV62125.1 MAG: RNA-dependent RNA polymerase [Jingmen bat bunyavirus 1]	50.4	230	1.28e-62	Bunyavirales; Phenuiviridae	Invertebrate	10	0.19
k141_80551_GST12045_1_12096_1_flag1_multi4_0000_len1112	1112	WPV62125.1	WPV62125.1 MAG: RNA-dependent RNA polymerase [Jingmen bat bunyavirus 1]	37.3	367	3.72e-50	Bunyavirales; Phenuiviridae	Invertebrate	17	0.18
k141_162440_GST10185_1_flag1_multi41_0000_len8571	8571	XHB07516.1	XHB07516.1 MAG: hypothetical protein [Apodemus draco aparavirus]	56.4	1667	0	Dicistroviridae	Invertebrate	966	4.9
k141_28274_HGST_Lu_flag1_multi5_0000_len757	757	APG77291.1	APG77291.1 hypothetical protein [Wenzhou levi-like virus 6]	43.2	125	7.15e-21	Leviviridae/Fiersviridae	Invertebrate	14	0.38
k141_267345_HHBT_Li_flag1_multi8_0000_len1248	1248	DBA06309.1	DBA06309.1 TPA_asm: RdRp [Gigantidas vrijenhoeki associated mitovirus 1]	37.8	341	1.04e-54	Mitoviridae	Invertebrate	18	0.09
k141_571866_GST12018_1_flag1_multi8_9860_len711	711	WZH60341.1	WZH60341.1 MAG: RNA-dependent RNA polymerase [Ripalis virus]	89.7	39	9.82e-11	Mitoviridae	Invertebrate	21	0.33
k141_115411_GST10845_1_flag1_multi10_0000_len854	854	WZL61395.1	WZL61395.1 MAG: RNA-dependent RNA polymerase, partial [Portuguese Ridge virus]	47.9	292	9.88e-80	Narnaviridae	Invertebrate	27	0.48
k141_110153_GST10845_1_flag1_multi40_4568_len2777	2777	XUU15768.1	XUU15768.1 MAG: RNA-dependent RNA polymerase, partial [Phytophthora cinnamomi ormycovirus]	30	607	1.21e-76	Formycovirales	Invertebrate	692.46	3.08
k141_36249_HBT12800_1_flag1_multi38_0000_len1856	1856	USW07198.1	USW07198.1 putative RNA-dependent RNA polymerase [Downy mildew lesion associated ormycovirus 6]	31.7	353	1.68e-55	Formycovirales	Invertebrate	242	2.21
k141_39140_HBT13922_1_flag1_multi19_8609_len1643	1643	USW07198.1	USW07198.1 putative RNA-dependent RNA polymerase [Downy mildew lesion associated ormycovirus 6]	31.6	361	5.99e-58	Formycovirales	Invertebrate	176.31	2.76
k141_542626_GST12045_1_12096_1_flag0_multi11_8338_len1597	1597	XQW56682.1	XQW56682.1 MAG: RNA-dependent RNA polymerase, partial [Kelp-associated ormycovirus 2]	28.3	297	6.67e-29	Formycovirales	Invertebrate	61	0.43
k141_551167_GST12045_1_12096_1_flag0_multi15_0000_len1458	1458	USW07195.1	USW07195.1 putative RNA-dependent RNA polymerase [Erysiphe lesion-associated ormycovirus 1]	32.1	402	1.98e-47	Formycovirales	Invertebrate	84.58	0.66
k141_71128_HBT13922_1_flag1_multi20_0000_len1431	1431	XUA29592.1	XUA29592.1 RNA-dependent RNA polymerase [Potato rot nematode associated ormycovirus 1]	44.8	505	4.2e-119	Formycovirales	Invertebrate	120	2.2
k141_105142_HGST_Lu_flag1_multi7_0000_len705	705	QOW97233.1	QOW97233.1 RNA-dependent RNA polymerase [Partiti-like adriusvirus]	30.3	119	1.86e-10	Partitiviridae	Invertebrate	11	0.33
k141_114070_HGST_Lu_flag1_multi12_0000_len1611	1611	QOW97235.1	QOW97235.1 RNA-dependent RNA polymerase [Partiti-like lacotivirus]	31.6	493	6.26e-63	Partitiviridae	Invertebrate	66	0.71
k141_43364_HGST_Lu_flag1_multi10_0000_len1272	1272	QOW97235.1	QOW97235.1 RNA-dependent RNA polymerase [Partiti-like lacotivirus]	30.9	353	1.7e-42	Partitiviridae	Invertebrate	48	0.68
k141_56842_HGST_Lu_flag1_multi5_0000_len898	898	QOW97235.1	QOW97235.1 RNA-dependent RNA polymerase [Partiti-like lacotivirus]	26.7	251	8.6e-16	Partitiviridae	Invertebrate	14	0.31
k141_66601_HGST_Lu_flag1_multi13_0000_len2168	2168	QOW97237.1	QOW97237.1 RNA-dependent RNA polymerase [Partiti-like alassinovirus]	34.2	398	9.29e-54	Partitiviridae	Invertebrate	92	0.71
k141_115844_HGST_Sp_flag1_multi247_8908_len1771	1771	DAZ87850.1	DAZ87850.1 TPA_asm: hypothetical protein [Clonorchi Phenuili virus]	40.3	263	6.71e-57	Phenuiviridae	Invertebrate	1223	12.22
k141_12293_GST13923_1_flag1_multi5_0000_len1311	1311	WPV62178.1	WPV62178.1 MAG: RNA-dependent RNA polymerase [Wufeng rodent phenuivirus 1]	32.8	287	1.04e-32	Phenuiviridae	Invertebrate	19	0.27
k141_255003_HBT13540_1_flag1_multi8_0000_len800	800	XRB52708.1	XRB52708.1 unknown protein [unidentified virus]	39.6	273	3.76e-56	Phenuiviridae	Invertebrate	17	0.21
k141_32090_HBT13922_1_flag1_multi38_0000_len1779	1779	WPV62168.1	WPV62168.1 MAG: RNA-dependent RNA polymerase [Wenzhou bat phenuivirus 2]	36.4	505	3.09e-77	Phenuiviridae	Invertebrate	267	3.82
k141_390273_HBT13540_1_flag1_multi5_0000_len906	906	UYE93881.1	UYE93881.1 MAG: RNA-dependent RNA polymerase, partial [Enontekio phenui-like virus 5]	32	203	1.29e-13	Phenuiviridae	Invertebrate	13	0.13
k141_472994_HBT13540_1_flag1_multi8_0000_len941	941	XRB52708.1	XRB52708.1 unknown protein [unidentified virus]	29.7	185	1.23e-11	Phenuiviridae	Invertebrate	21	0.21
k141_70077_HBT13922_1_flag1_multi41_0000_len3726	3726	WPV62178.1	WPV62178.1 MAG: RNA-dependent RNA polymerase [Wufeng rodent phenuivirus 1]	46.1	1180	0	Phenuiviridae	Invertebrate	675	4.33
k141_71114_HBT13922_1_flag1_multi29_0000_len1676	1676	DAZ87850.1	DAZ87850.1 TPA_asm: hypothetical protein [Clonorchi Phenuili virus]	41.8	263	7.11e-62	Phenuiviridae	Invertebrate	164	2.51
k141_79897_HBT13922_1_flag0_multi70_5588_len889	889	WPV62169.1	WPV62169.1 MAG: RNA-dependent RNA polymerase [Wenzhou bat phenuivirus 3]	56.4	296	4.16e-95	Phenuiviridae	Invertebrate	80.75	2.64
k141_97289_HGST_Br_flag1_multi4_7204_len799	799	DAZ87850.1	DAZ87850.1 TPA_asm: hypothetical protein [Clonorchi Phenuili virus]	44.8	230	1.71e-59	Phenuiviridae	Invertebrate	20	0.39
k141_207766_HBT13540_1_flag1_multi37_0000_len7202	7202	AOT85829.1	AOT85829.1 polyprotein [parechovirus A1]	32.2	2224	0	Picornaviridae	Invertebrate	746	0.78
k141_292910_HGST_Li_flag1_multi19_0000_len9401	9401	YP_010798636.1	YP_010798636.1 polyprotein [pemapivirus A1] >AVM87457.1 polyprotein [pemapivirus A1]	62.1	2842	0	Picornaviridae	Invertebrate	533	8.96
k141_111862_GST12045_1_12096_1_flag1_multi6_0000_len751	751	BCK35373.1	BCK35373.1 coat protein [Magnaporthe oryzae virus 2]	37.1	224	6.46e-27	Pseudototiviridae	Invertebrate	19	0.34
k141_107484_HGST_Lu_flag1_multi48_0000_len3193	3193	QQO81443.1	QQO81443.1 RNA-dependent RNA polymerase [Soybean thrips sobemo-like virus 10]	36.5	417	1.06e-72	Sobemoviridae	Invertebrate	499	2.55
k141_8220_HBT12734_1_flag1_multi31_0000_len1805	1805	WWZ85809.1	WWZ85809.1 RNA-dependent RNA polymerase [Portunus trituberculatus solemo-like virus 1]	44.6	451	1.25e-120	Solemoviridae	Invertebrate	218	0.82
k141_339094_HBT12168_1_flag1_multi162_2385_len4417	4417	XHY09468.1	XHY09468.1 MAG: hypothetical protein [Shahe isopoda virus 5]	62.6	930	0	Tolivirales	Invertebrate	2662	1.16
k141_97012_HBT12168_1_flag1_multi12_6509_len1307	1307	XHY09387.1	XHY09387.1 MAG: hypothetical protein [Shahe isopoda virus 5]	70	343	2.58e-175	Tolivirales	Invertebrate	66.05	0.11
k141_40296_HGST_Lu_flag1_multi11_0000_len815	815	UHS16725.1	UHS16725.1 MAG: RNA-dependent RNA polymerase [Yellowtail scad tombus-like virus]	99.1	234	1.81e-166	Tombusviridae	Invertebrate	25	0.62
k141_168130_GST10845_1_flag1_multi14_5096_len1499	1499	UHS72551.1	UHS72551.1 MAG: putative RNA-dependent RNA polymerase, partial [Totiviridae sp.]	45.1	501	6.8e-128	Totiviridae	Invertebrate	83.99	0.74
k141_270905_GST10845_1_flag0_multi6_0000_len1375	1375	WWV90331.1	WWV90331.1 MAG: capsid protein, partial [Totiviridae sp.]	34.9	344	1.04e-45	Totiviridae	Invertebrate	74.94	0.73
k141_299180_GST10845_1_flag1_multi4_0000_len1835	1835	UHS72563.1	UHS72563.1 MAG: putative RNA-dependent RNA polymerase, partial [Totiviridae sp.]	46.6	590	3.68e-175	Totiviridae	Invertebrate	63.97	0.45
k141_409283_GST12045_1_12096_1_flag1_multi3_0000_len788	788	WWV90142.1	WWV90142.1 MAG: RNA polymerase, partial [Totiviridae sp.]	31.1	177	7.99e-06	Totiviridae	Invertebrate	12	0.2
k141_44469_GST10845_1_flag1_multi3_0000_len1219	1219	UHS72565.1	UHS72565.1 MAG: putative coat protein, partial [Totiviridae sp.]	32	384	1.34e-32	Totiviridae	Invertebrate	69	0.78
k141_52292_GST10845_1_flag1_multi3_0000_len756	756	YP_009552788.1	YP_009552788.1 coat protein [Diatom colony associated dsRNA virus 5] >BAU79491.1 coat protein [Diatom colony associated dsRNA virus 5]	28	207	2.82e-13	Totiviridae	Invertebrate	21	0.44
k141_55803_GST10845_1_flag1_multi1_8891_len1034	1034	UHS72497.1	UHS72497.1 MAG: putative coat protein [Totiviridae sp.]	35.3	343	6.08e-49	Totiviridae	Invertebrate	44.06	0.61
